# GenEditID: an open-access platform for the high-throughput identification of CRISPR edited cell clones

**DOI:** 10.1101/657650

**Authors:** Ying Xue, YC Loraine Tung, Rasmus Siersbaek, Anne Pajon, Chandra SR Chilamakuri, Ruben Alvarez-Fernandez, Richard Bowers, Jason Carroll, Matthew Eldridge, Alasdair Russell, Florian T. Merkle

## Abstract

CRISPR-Cas9-based gene editing is a powerful tool to reveal genotype-phenotype relationships, but identifying cell clones carrying desired edits remains challenging. To address this issue we developed GenEditID, a flexible, open-access platform for sample tracking, analysis and integration of multiplexed deep sequencing and proteomic data, and intuitive plate-based data visualisation to facilitate <u>gene</u> <u>edit</u>ed clone <u>id</u>entification. To demonstrate the scalability and sensitivity of this method, we identified KO clones in parallel from multiplexed targeting experiments, and optimised conditions for single base editing using homology directed repair. GenEditID enables non-specialist groups to expand their gene targeting efforts, facilitating the study of genetically complex human disease.
