## Supplemental Table1 for "GenEditID: an open-access platform for the high-throughput identification of CRISPR edited cell clones"

### Sheet: sgRNA Sequences
sgRNAs sequences
Name	Targeted gene	Sequence (5' to 3')	PAM sequence
FTO_CR9	FTO	GGAACGAGAGCGCGAAGCTAAGG	AGG
IRX3_CR3	IRX3	CCGTACACGGACGAGAGCACGTT	CCG
IRX5_CR1	IRX5	CCTCGCTGGCGCTCTACTCGTGC	CCT
RPGRIP1L_CR2	RPGRIP1L	TTTAGACCTGTATCTTTCACAGG	AGG
STAT3.1	STAT3	GAGATTATGAAACACCAAAG	TGG
STAT3.2	STAT3	TCTACAGACTGCAGCCACTG	CGG
STAT3.3	STAT3	GAAGGCGTGATTCTTCCCAC	AGG
STAT3.4	STAT3	AGATTGCCCGGATTGTGGCC	CGG

### Sheet: primers for Cas9 cleavage assay
Primers for amplifying the genomic locus for in vitro Cas9 cleavage assay
Name	Targeted gene	Forward (5' to 3')	Reverse (5' to 3')
FTO	FTO	CGAGGGATCTACGCAGCTT	GCATCCTGAAGAGCACGAAT
IRX3	IRX3	GGAGCAGATCAATAGGCGAAC	GGGGCTGTCCTTCAGCTC
IRX5	IRX5	GTGTGTGGCCATGTCCTATC	CCGGAGCTTACGTTTACACC
RPGRIP1L	RPGRIP1L	CATCTTCTCCAAGCAGCACA	AACCAGGCAATTCAGTTTGG

### Sheet: Target primers for NGS
Primers for amplifying genomic locus in first-round PCR of NGS
Name	Targeted gene	Forward (5' to 3')	Reverse (5' to 3')
FTOseq	FTO	ACACTGACGACATGGTTCTACATCCAGGGCGAGGGATCTAC	TACGGTAGCAGAGACTTGGTCTGCCATCAAACCAAGCCCTTC
IRX3seq	IRX3	ACACTGACGACATGGTTCTACATTACCAGCTGCGGGAAGATG	TACGGTAGCAGAGACTTGGTCTGGAGCCTCGGAGCTGAAC
IRX5seq	IRX5	ACACTGACGACATGGTTCTACACCCATGCCCGTGTGTG	TACGGTAGCAGAGACTTGGTCTTGGAGGTGCGAGTTGTAGC
RPGRIP1Lseq	RPGRIP1L	ACACTGACGACATGGTTCTACAAACAGCTGGCCATACCTTGT	TACGGTAGCAGAGACTTGGTCTTCTCCAAGCAGCACATGTGG

### Sheet: ssODN sequences
ssODN sequences
Name	Targeted gene	Sequence (5' to 3')
FTO_ssODN	FTO	GCAGCATGAAGCGCACCCCGACTGCCGAGGAATGAGAGCGCGAAGCTAAAGTATGTCGGGCTCCCGGGGCCTGGAGATCTTCGTGCGCTG
