## Supplemental Table2 for "GenEditID: an open-access platform for the high-throughput identification of CRISPR edited cell clones"

### Sheet: Documentation
GenEditID - Submission Form
Documentation for submitting new project's data to the GenEditID Web App
Sheet name	Column names	Description
Target		The Target refers to the gene or region to be edited.
	name	Target name, e.g. the 'STAT3' gene.
	genome	Genome name e.g. Homo sapiens [GRCh38]
	gene_id	Ensembl Gene ID must starts with ENSG, e.g. 'ENSG00000168610'
	chromosome	Chromosome where the Target is located
	start	Start location of the Target in the assembly
	end	End location of the Target in the assembly
	strand	Strand location of the Target in the assembly either "forward" or "reverse"
	description	Brief description of the Target
Sheet name	Column names	Description
Guide		The Guide refers to the sgRNA used in the editing
	target_name	This ID must match Target@name
	name	Name of the guide, in the format: Target@name.digit, e.g. STAT3.1
	guide_sequence	Nucleotide sequence of the guide, e.g. GAGATTATGAAACACCAAAG
	pam_sequence	Protospacer-adjacent motif (PAM) of the guide
	activity	Activity (%) of the guide as described in the Deskgen website, e.g. 73
	exon	Exon targeted by the guide (optional)
	nuclease	Nuclease used for the editing, e.g. SpCas9
Sheet name	Column names	Description
GuideMismatches		Metadata information about off targets, as provided by Deskgen
	guide_name	This ID must match Guide@name
	is_off_target_coding_region	Is the off target in a coding region? (TRUE/FALSE)
	number_of_mismatches	How many mismatches
	number_of_off_targets	How many offtargets that contain x number of mismatches
Sheet name	Column names	Description
AmpliconSelection		The Amplicon is the DNA sequence amplified in PCR by a primer pair. All sequences and sequence locations input here must be in the forward DNA strand (including guide, forward and reverse primers)
	guide_name	This ID must match Guide@name
	experiment_type	knock-in or knock-out
	guide_location	Coordinate of the cut side of the guide
	guide_strand	The DNA strand that contains the guide sequence, either forward or reverse
	score	Off-target score as provided by Deskgen (leave targets empty)
	is_on_target	Is this amplicon on a target or an off-target? (TRUE/FALSE)
	dna_feature	gene, precursor or non-coding
	chromosome	Chromosome where the amplicon is located, as a numeric value, e.g. 17
	forward_primer_geid	ID of the primer in the Genome Editing database, e.g. RA10_193
	forward_primer_sequence	5' to 3' sequence of the primer in the forward DNA strand
	forward_primer_start	Start location of the primer in the forward strand
	forward_primer_end	End location of the primer in the forward strand
	reverse_primer_geid	ID of the primer in the Genome Editing database, e.g. RA10_193
	reverse_primer_sequence	5' to 3' sequence of the primer in the *forward* DNA strand (i.e. reverse-complemented)
	reverse_primer_start	Start location of the primer in the forward strand
	reverse_primer_end	End location of the primer in the forward strand
	description	Description of the cell treatments, DNA extraction and PCR protocol used to get the amplicons (max. 1024 characters)
Sheet name	Column names	Description
ExperimentLayout		The Layout describes the way samples are arranged in the plate wells, so ultimately any result can be traced back to a single clone
		Each plate in the layout gets a unique ID, so clones are defined by a combination of plate geid and well_position
	geid	unique ID for a layout plate in the format project_geid_two-digit numbers, e.g. GEP00001_01 and GEP00001_02
	well_position	Well position in the format (A-H)(1-12), e.g. A1 and A12
	cell_line_name	Name of the parental cell line used to derive a clone (if any) to gene-edit, e.g MCF7
	cell_pool	An id for the cell pool (normally, three pools are edited to ensure clones from each pool come from independent editing events)
	clone_name	Name of the parental cell line-derived clone. This is the source of cells used to gene-edit
	guide_name	This corresponds to the name of the guide used to edit the cell clone and must match one of the guide names in Guide@name, e.g. STAT3.1
	replicate_group	Numeric value. E.g. each gene-edited single clone will receive a unique number, e.g. 1, 2, 3, and if there is replication (e.g. for controls) a repeated number as in 4, 4, 4. Each plate will have a maximum of 96 replicate groups
	is_control	Is there a control in this well position? (TRUE/FALSE)
	content_type	What is the content in the well? This can take the values of
		- empty: A well with no cells
		- sample: A gene-edited, single-cell derived clone
		- normalisation: A normalisation control for ICW, typically located at wells A1 and H12
		- background: A background fluorescence control for ICW, typically a Western with neither primary nor secondary antibody
		- knock-out: A knock-out control for ICW and perhaps also for NGS and IncuCyte data, typically a previously characterised KO clone, or the wild-type clone processed in a Western with no primary antibody (so any secondary antibody fluorescence is background, and the result is equivalent to not having any protein).
		- wild-type: A wild-type control, typically the clone that has been used for gene-editing
		- empty-vector: A control with vector that harbours neither guide nor Cas9
Sheet name	Column names	Description
Plate		The Plate collects information on the unique ID's and barcodes assigned to each plate over an experiment
		A plate Layout (distribution of wells and associated information) for a plate is unique, and that Layout is associated to results from ICW, IncuCyte and NGS
	experiment_layout_geid	This ID must match ExperimentLayout@geid
	plate_barcode	Unique barcode assigned to each experimental plate: for low-throughput this can be the geid below, but for high-throughput it is worth to put a proper barcoding system in place
	geid	ID of the experimental plate in the format ExperimentLayout@geid_type of experiment, e.g. GEP00001_01_incu, GEP00001_02_incu, GEP00001_01_ICW, GEP00001_02_ICW, GEP00001_01_PCR, GEP00001_02_PCR, GEP00001_01_dilution, GEP00001_02_dilution, GEP00001_01_NGS, GEP00001_02_NGS
	description	Any description that can be informative for the plate, e.g. for "GEP00001_01_dilution" a description can be "PCR dilution 1:150 for indexing, temporarily stored"
Sheet name	Column names	Description
SequencingLibrary		The SequencingLibrary stores information about the NGS library submission
	experiment_layout_geid	This ID must match ExperimentLayout@geid
	well_position	This must match the corresponding ExperimentLayout@well_position
	dna_source	The starting material used for library preparation, either of fixed cells, gDNA, non-fixed cells
	slxid	The Solexa ID the NGS library was assigned to, e.g. SLX-13775
	library_type	Always Fluidigm
	sequencing_barcode	The Fluidigm barcode identifier, e.g. FLD0193
	sequencing_sample_name	The sample name assigned at the time of submission, in the format experiment_layout_geid_well_position: this must be 'one sample name per well', as per requirement of the Sequencing bioinformatics pipeline

### Sheet: Target
name	genome	gene_id	chromosome	start	end	strand	description

### Sheet: Guide
target_name	name	guide_sequence	pam_sequence	activity	exon	nuclease

### Sheet: GuideMismatches
guide_name	is_off_target_coding_region	number_of_mismatches	number_of_off_targets

### Sheet: AmpliconSelection
guide_name	experiment_type	guide_location	guide_strand	score	is_on_target	dna_feature	chromosome	forward_primer_geid	forward_primer_sequence	forward_primer_start	forward_primer_end	reverse_primer_geid	reverse_primer_sequence	reverse_primer_start	reverse_primer_end	description

### Sheet: ExperimentLayout
geid	well_position	cell_line_name	cell_pool	clone_name	guide_name	replicate_group	is_control	content_type

### Sheet: Plate
experiment_layout_geid	plate_barcode	geid	description

### Sheet: SequencingLibrary
experiment_layout_geid	well_position	dna_source	slxid	library_type	sequencing_barcode	sequencing_sample_name

### Sheet: Menus
genome	strand	dna_feature	is_it	cell_line_name	content_type	dna_source	library_type
Homo sapiens [GRCh38]	forward	gene	TRUE	MCF7	wild-type	fixed cells	Fluidigm
Mus musculus [GRCm38]	reverse	precursor	FALSE	T47D	knock-out	gDNA
		non-coding		MESC	background	non-fixed cells
				A549	normalisation	water
				HUES9	sample
				ZRTamR	empty-vector
				ZRTamS	empty
				HEK293T
