## Supplemental Table3 for "GenEditID: an open-access platform for the high-throughput identification of CRISPR edited cell clones"

### Sheet: config STAT3
id	fprimer	rprimer	amplicon	coord
chr17_42346597	TGTGTGTATGCGTCGGCTT	GTCGAATGTTCTCTATCAGCACAA	TGTGTGTATGCGTCGGCTTCAGAGCCATTCTTTATCATTCTTCCTTTTCCTAGGGCATATGCGGCCAGCAAAGAATCACATGCCACTTTGGTGTTTCATAATCTCCTGGGAGAGATTGACCAGCAGTATAGCCGCTTCCTGCAAGAGTCGAATGTTCTCTATCAGCACAA	chr17:42346597-42346766
chr17_42345522	CACAGTTCAGTCCACATCTCCA	ACAAATCCCTGGTCTGGGAG	CACAGTTCAGTCCACATCTCCATGGTCTGCTGCTGATTTTTATTCTCTTTCTCTCCTACTTATAGAGCAGGTATCTTGAGAAGCCAATGGAGATTGCCCGGATTGTGGCCCGGTGCCTGTGGGAAGAATCACGCCTTCTACAGACTGCAGCCACTGCGGCCCAGGTGAGACCTGAGACAAAACAAATCCCTGGTCTGGGAG	chr17:42345522-42345722

### Sheet: variantid STAT3
sample_id	amplicon_id	total_reads	amplicon_reads	amplicon_filtered_reads	amplicon_low_quality_reads	amplicon_primer_dimer_reads	amplicon_low_abundance_reads	variant_reads	variant_frequency	sequence	variant_id	variant_type	variant_consequence	variant_score
FLD0193	chr17_42345522	205698	12663	12230	433	0	1153	6462	52.84	CACAGTTCAGTCCACATCTCCATGGTCTGCTGCTGATTTTTATTCTCTTTCTCTCCTACTTATAGAGCAGGTATCTTGAGAAGCCAATGGAGATTGCCCGGATTGTGGCCCGGTGCCTGTGAGGAAGAATCACGCCTTCTACAGACTGCAGCCACTGCGGCCCAGGTGAGACCTGAGACAAAACAAATCCCTGGTCTGGGAG	var1	Insertion	FrameShiftTruncation	52.84
FLD0193	chr17_42345522	205698	12663	12230	433	0	1153	4617	37.75	CACAGTTCAGTCCACATCTCCATGGTCTGCTGCTGATTTTTATTCTCTTTCTCTCCTACTTATAGAGCAGGTATCTTGAGAAGCCAATGGAGATTGCCCGGATTGTGGCCCGGTGCCTGTGGGGGAAGAATCACGCCTTCTACAGACTGCAGCCACTGCGGCCCAGGTGAGACCTGAGACAAAACAAATCCCTGGTCTGGGAG	var2	Insertion	FrameShift	37.75
FLD0195	chr17_42345522	296373	26127	25242	885	0	2116	23064	91.37	CACAGTTCAGTCCACATCTCCATGGTCTGCTGCTGATTTTTATTCTCTTTCTCTCCTACTTATAGAGCAGGTATCTTGAGAAGCCAATGGAGATTGCCCGGATTGTGGCCCGGTGCCTGTGGGAAGAATCACGCCTTCTACAGACTGCAGCCACTGCGGCCCAGGTGAGACCTGAGACAAAACAAATCCCTGGTCTGGGAG	var3	WildType	WildType	0
FLD0196	chr17_42345522	317753	33223	32102	1121	0	2880	29157	90.83	CACAGTTCAGTCCACATCTCCATGGTCTGCTGCTGATTTTTATTCTCTTTCTCTCCTACTTATAGAGCAGGTATCTTGAGAAGCCAATGGAGATTGCCCGGATTGTGGCCCGGTGCCTGTGGGAAGAATCACGCCTTCTACAGACTGCAGCCACTGCGGCCCAGGTGAGACCTGAGACAAAACAAATCCCTGGTCTGGGAG	var3	WildType	WildType	0
FLD0197	chr17_42345522	284041	22447	21870	577	0	1584	5348	24.45	CACAGTTCAGTCCACATCTCCATGGTCTGCTGCTGATTTTTATTCTCTTTCTCTCCTACTTATAGAGCAGGTATCTTGAGAAGCCAATGGAGATTGCCCGGATTGTGGCCCGGTGCCTTCTACAGACTGCAGCCACTGCGGCCTTCTACAGACTGCAGCCACTGCGGCCCAGGTGAGACCTGAGACAAAACAAATCCCTGGTCTGGGAG	var4	Deletion_Mismatch_Insertion	ComplexFrameShift	22.005
FLD0197	chr17_42345522	284041	22447	21870	577	0	1584	14940	68.31	CACAGTTCAGTCCACATCTCCATGGTCTGCTGCTGATTTTTATTCTCTTTCTCTCCTACTTATAGAGCAGGTATCTTGAGAAGCCAATGGAGATTGCCCGGATTGTGGCCCGGTGCCTTCTACAGACTGCAGCCACTGCGGCCCAGGTGAGACCTGAGACAAAACAAATCCCTGGTCTGGGAG	var5	Deletion	Unclassified	0
FLD0198	chr17_42345522	406275	35663	34135	1528	0	2956	31082	91.06	CACAGTTCAGTCCACATCTCCATGGTCTGCTGCTGATTTTTATTCTCTTTCTCTCCTACTTATAGAGCAGGTATCTTGAGAAGCCAATGGAGATTGCCCGGATTGTGGCCCGGTGCCTGTGGGGAAGAATCACGCCTTCTACAGACTGCAGCCACTGCGGCCCAGGTGAGACCTGAGACAAAACAAATCCCTGGTCTGGGAG	var6	Insertion	FrameShift	91.06
FLD0199	chr17_42345522	74248	580	556	24	0	74	483	86.87	CACAGTTCAGTCCACATCTCCATGGTCTGCTGCTGATTTTTATTCTCTTTCTCTCCTACTTATAGAGCAGGTATCTTGAGAAGCCAATGGAGATTGCCCGGATTGTGGCCCGGTGCCTGTGGGAAGAATCACGCCTTCTACAGACTGCAGCCACTGCGGCCCAGGTGAGACCTGAGACAAAACAAATCCCTGGTCTGGGAG	var3	WildType	WildType	0
FLD0200	chr17_42345522	478848	41144	39853	1291	0	3228	36525	91.65	CACAGTTCAGTCCACATCTCCATGGTCTGCTGCTGATTTTTATTCTCTTTCTCTCCTACTTATAGAGCAGGTATCTTGAGAAGCCAATGGAGATTGCCCGGATTGTGGCCCGGTGCCTGTGGGAAGAATCACGCCTTCTACAGACTGCAGCCACTGCGGCCCAGGTGAGACCTGAGACAAAACAAATCCCTGGTCTGGGAG	var3	WildType	WildType	0
FLD0201	chr17_42345522	388354	47091	45513	1578	0	3022	42391	93.14	CACAGTTCAGTCCACATCTCCATGGTCTGCTGCTGATTTTTATTCTCTTTCTCTCCTACTTATAGAGCAGGTATCTTGAGAAGCCAATGGAGATTGCCCGGATTGTGGCCCGGTGCCTGTGGGAAGAATCACGCCTTCTACAGACTGCAGCCACTGCGGCCCAGGTGAGACCTGAGACAAAACAAATCCCTGGTCTGGGAG	var3	WildType	WildType	0
FLD0202	chr17_42345522	440630	32054	31537	517	0	2325	15380	48.77	CACAGTTCAGTCCACATCTCCATGGTCTGCTGCTGATTTTTATTCTCTTTCTCTCCTACTTATAGAGCAGGTATCTTGAGAAGCCAATGGAGATTGCCCGGATTGTGGCCCGGTGCCTGTGGAAGAATCACGCCTTCTACAGACTGCAGCCACTGCGGCCCAGGTGAGACCTGAGACAAAACAAATCCCTGGTCTGGGAG	var7	Deletion	Unclassified	0
FLD0202	chr17_42345522	440630	32054	31537	517	0	2325	13836	43.87	CACAGTTCAGTCCACATCTCCATGGTCTGCTGCTGATTTTTATTCTCTTTCTCTCCTACTTATAGAGCAGGTATCTTGAGAAGCCAATGGAGATTGCCCGGATTGTGGCCCGGTGCCTGTGGGGGAAGAATCACGCCTTCTACAGACTGCAGCCACTGCGGCCCAGGTGAGACCTGAGACAAAACAAATCCCTGGTCTGGGAG	var2	Insertion	FrameShift	43.87
FLD0204	chr17_42345522	342487	25988	24842	1146	0	1798	22981	92.51	CACAGTTCAGTCCACATCTCCATGGTCTGCTGCTGATTTTTATTCTCTTTCTCTCCTACTTATAGAGCAGGTATCTTGAGAAGCCAATGGAGATTGCCCGGATTGTGGCCCGGTGCCTGTGGGGAAGAATCACGCCTTCTACAGACTGCAGCCACTGCGGCCCAGGTGAGACCTGAGACAAAACAAATCCCTGGTCTGGGAG	var6	Insertion	FrameShift	92.51
FLD0205	chr17_42345522	488039	38645	37323	1322	0	2613	34612	92.74	CACAGTTCAGTCCACATCTCCATGGTCTGCTGCTGATTTTTATTCTCTTTCTCTCCTACTTATAGAGCAGGTATCTTGAGAAGCCAATGGAGATTGCCCGGATTGTGGCCCGGTGCCTGTGGGAAGAATCACGCCTTCTACAGACTGCAGCCACTGCGGCCCAGGTGAGACCTGAGACAAAACAAATCCCTGGTCTGGGAG	var3	WildType	WildType	0
FLD0206	chr17_42345522	556261	53396	52313	1083	0	3235	32766	62.63	CACAGTTCAGTCCACATCTCCATGGTCTGCTGCTGATTTTTATTCTCTTTCTCTCCTACTTATAGAGCAGGTATCTTGAGAAGCCAATGGAGATTGCCCGGATTGTGGCCCGGTGCCTTCTACAGACTGCAGCCACTGCGGCCCAGGTGAGACCTGAGACAAAACAAATCCCTGGTCTGGGAG	var5	Deletion	Unclassified	0
FLD0206	chr17_42345522	556261	53396	52313	1083	0	3235	16322	31.2	CACAGTTCAGTCCACATCTCCATGGTCTGCTGCTGATTTTTATTCTCTTTCTCTCCTACTTATAGAGCAGGTATCTTGAGAAGCCAATGGAGATTGCCCGGATTGTGGCCCGGTGCCTGTGGAAGAATCACGCCTTCTACAGACTGCAGCCACTGCGGCCCAGGTGAGACCTGAGACAAAACAAATCCCTGGTCTGGGAG	var7	Deletion	Unclassified	0
FLD0207	chr17_42345522	93193	942	890	52	0	97	799	89.78	CACAGTTCAGTCCACATCTCCATGGTCTGCTGCTGATTTTTATTCTCTTTCTCTCCTACTTATAGAGCAGGTATCTTGAGAAGCCAATGGAGATTGCCCGGATTGTGGCCCGGTGCCTGTGGGAAGAATCACGCCTTCTACAGACTGCAGCCACTGCGGCCCAGGTGAGACCTGAGACAAAACAAATCCCTGGTCTGGGAG	var3	WildType	WildType	0
FLD0208	chr17_42345522	467474	36780	35605	1175	0	2522	32980	92.63	CACAGTTCAGTCCACATCTCCATGGTCTGCTGCTGATTTTTATTCTCTTTCTCTCCTACTTATAGAGCAGGTATCTTGAGAAGCCAATGGAGATTGCCCGGATTGTGGCCCGGTGCCTGTGGGAAGAATCACGCCTTCTACAGACTGCAGCCACTGCGGCCCAGGTGAGACCTGAGACAAAACAAATCCCTGGTCTGGGAG	var3	WildType	WildType	0
FLD0209	chr17_42345522	383401	50070	48387	1683	0	4081	44124	91.19	CACAGTTCAGTCCACATCTCCATGGTCTGCTGCTGATTTTTATTCTCTTTCTCTCCTACTTATAGAGCAGGTATCTTGAGAAGCCAATGGAGATTGCCCGGATTGTGGCCCGGTGCCTGTGGGAAGAATCACGCCTTCTACAGACTGCAGCCACTGCGGCCCAGGTGAGACCTGAGACAAAACAAATCCCTGGTCTGGGAG	var3	WildType	WildType	0
FLD0210	chr17_42345522	355685	29733	28856	877	0	2782	13924	48.25	CACAGTTCAGTCCACATCTCCATGGTCTGCTGCTGATTTTTATTCTCTTTCTCTCCTACTTATAGAGCAGGTATCTTGAGAAGCCAATGGAGATTGCCCGGATTGTGGCCCGGTGCCTGTGGGGAAGAATCACGCCTTCTACAGACTGCAGCCACTGCGGCCCAGGTGAGACCTGAGACAAAACAAATCCCTGGTCTGGGAG	var6	Insertion	FrameShift	48.25
FLD0210	chr17_42345522	355685	29733	28856	877	0	2782	12152	42.11	CACAGTTCAGTCCACATCTCCATGGTCTGCTGCTGATTTTTATTCTCTTTCTCTCCTACTTATAGAGCAGGTATCTTGAGAAGCCAATGGAGATTGCCCGGATTGTGGCCCGGTGCCTGTGGAAGAATCACGCCTTCTACAGACTGCAGCCACTGCGGCCCAGGTGAGACCTGAGACAAAACAAATCCCTGGTCTGGGAG	var7	Deletion	Unclassified	0
FLD0211	chr17_42345522	115988	3257	3202	55	0	278	2671	83.42	CACAGTTCAGTCCACATCTCCATGGTCTGCTGCTGATTTTTATTCTCTTTCTCTCCTACTTATAGAGCAGGTATCTTGAGAAGCCAATGGAGATTGCCCGGATTGTGGCCCGGTGCCTGTGGAAGAATCACGCCTTCTACAGACTGCAGCCACTGCGGCCCAGGTGAGACCTGAGACAAAACAAATCCCTGGTCTGGGAG	var7	Deletion	Unclassified	0
FLD0212	chr17_42345522	288344	26421	25502	919	0	2335	23171	90.86	CACAGTTCAGTCCACATCTCCATGGTCTGCTGCTGATTTTTATTCTCTTTCTCTCCTACTTATAGAGCAGGTATCTTGAGAAGCCAATGGAGATTGCCCGGATTGTGGCCCGGTGCCTGTGGGAAGAATCACGCCTTCTACAGACTGCAGCCACTGCGGCCCAGGTGAGACCTGAGACAAAACAAATCCCTGGTCTGGGAG	var3	WildType	WildType	0
FLD0213	chr17_42345522	394329	32897	31473	1424	0	2861	28461	90.43	CACAGTTCAGTCCACATCTCCATGGTCTGCTGCTGATTTTTATTCTCTTTCTCTCCTACTTATAGAGCAGGTATCTTGAGAAGCCAATGGAGATTGCCCGGATTGTGGCCCGGTGCCTGTGGGGAAGAATCACGCCTTCTACAGACTGCAGCCACTGCGGCCCAGGTGAGACCTGAGACAAAACAAATCCCTGGTCTGGGAG	var6	Insertion	FrameShift	90.43
FLD0214	chr17_42345522	301538	12970	12437	533	0	1140	11109	89.32	CACAGTTCAGTCCACATCTCCATGGTCTGCTGCTGATTTTTATTCTCTTTCTCTCCTACTTATAGAGCAGGTATCTTGAGAAGCCAATGGAGATTGCCCGGATTGTGGCCCGGTGCCTGTGGGGAAGAATCACGCCTTCTACAGACTGCAGCCACTGCGGCCCAGGTGAGACCTGAGACAAAACAAATCCCTGGTCTGGGAG	var6	Insertion	FrameShift	89.32
FLD0215	chr17_42345522	254361	20362	19724	638	0	1957	8948	45.37	CACAGTTCAGTCCACATCTCCATGGTCTGCTGCTGATTTTTATTCTCTTTCTCTCCTACTTATAGAGCAGGTATCTTGAGAAGCCAATGGAGATTGCCCGGATTGTGGCCCGGTGCCTGTGAAGAATCACGCCTTCTACAGACTGCAGCCACTGCGGCCCAGGTGAGACCTGAGACAAAACAAATCCCTGGTCTGGGAG	var8	Deletion	Unclassified	0
FLD0215	chr17_42345522	254361	20362	19724	638	0	1957	8820	44.72	CACAGTTCAGTCCACATCTCCATGGTCTGCTGCTGATTTTTATTCTCTTTCTCTCCTACTTATAGAGCAGGTATCTTGAGAAGCCAATGGAGATTGCCCGGATTGTGGCCCGGTGCCTGTGGAAGAATCACGCCTTCTACAGACTGCAGCCACTGCGGCCCAGGTGAGACCTGAGACAAAACAAATCCCTGGTCTGGGAG	var7	Deletion	Unclassified	0
FLD0216	chr17_42345522	460284	44976	43598	1378	0	3830	19352	44.39	CACAGTTCAGTCCACATCTCCATGGTCTGCTGCTGATTTTTATTCTCTTTCTCTCCTACTTATAGAGCAGGTATCTTGAGAAGCCAATGGAGATTGCCCGGATTGTGGCCCGGTGCCTGGGAAGAATCACGCCTTCTACAGACTGCAGCCACTGCGGCCCAGGTGAGACCTGAGACAAAACAAATCCCTGGTCTGGGAG	var9	Deletion	Unclassified	0
FLD0216	chr17_42345522	460284	44976	43598	1378	0	3830	20285	46.53	CACAGTTCAGTCCACATCTCCATGGTCTGCTGCTGATTTTTATTCTCTTTCTCTCCTACTTATAGAGCAGGTATCTTGAGAAGCCAATGGAGATTGCCCGGATTGTGGCCCGGTGCCTGTGGAAGAATCACGCCTTCTACAGACTGCAGCCACTGCGGCCCAGGTGAGACCTGAGACAAAACAAATCCCTGGTCTGGGAG	var7	Deletion	Unclassified	0
FLD0217	chr17_42345522	48379	46197	45488	709	0	3885	41317	90.83	CACAGTTCAGTCCACATCTCCATGGTCTGCTGCTGATTTTTATTCTCTTTCTCTCCTACTTATAGAGCAGGTATCTTGAGAAGCCAATGGAGATTGCCCGGATTGTGTGGCCCGGTGCCTGTGGGAAGAATCACGCCTTCTACAGACTGCAGCCACTGCGGCCCAGGTGAGACCTGAGACAAAACAAATCCCTGGTCTGGGAG	var10	Insertion	FrameShift	90.83
FLD0218	chr17_42345522	84523	80831	78158	2673	0	6151	70912	90.73	CACAGTTCAGTCCACATCTCCATGGTCTGCTGCTGATTTTTATTCTCTTTCTCTCCTACTTATAGAGCAGGTATCTTGAGAAGCCAATGGAGATTGCCCGGATTGTGGCCCGGTGCCTGTGGGAAGAATCACGCCTTCTACAGACTGCAGCCACTGCGGCCCAGGTGAGACCTGAGACAAAACAAATCCCTGGTCTGGGAG	var3	WildType	WildType	0
FLD0219	chr17_42345522	135082	129181	126194	2987	0	11040	57938	45.91	CACAGTTCAGTCCACATCTCCATGGTCTGCTGCTGATTTTTATTCTCTTTCTCTCCTACTTATAGAGCAGGTATCTTGAGAAGCCAATGGAGATTGCCCGGATTGTGGCCCGGTGCCTGTGGGAAGAATCACGCCTTCTACAGACTGCAGCCACTGCGGCCCAGGTGAGACCTGAGACAAAACAAATCCCTGGTCTGGGAG	var3	WildType	WildType	0
FLD0219	chr17_42345522	135082	129181	126194	2987	0	11040	56403	44.7	CACAGTTCAGTCCACATCTCCATGGTCTGCTGCTGATTTTTATTCTCTTTCTCTCCTACTTATAGAGCAGGTATCTTGAGAAGCCAATGGAGATTGCCCGGATTTGGCCCGGTGCCTGTGGGAAGAATCACGCCTTCTACAGACTGCAGCCACTGCGGCCCAGGTGAGACCTGAGACAAAACAAATCCCTGGTCTGGGAG	var11	Deletion	FrameShift	44.7
FLD0220	chr17_42345522	24705	23600	22787	813	0	1738	20854	91.52	CACAGTTCAGTCCACATCTCCATGGTCTGCTGCTGATTTTTATTCTCTTTCTCTCCTACTTATAGAGCAGGTATCTTGAGAAGCCAATGGAGATTGCCCGGATTGTGGCCCGGTGCCTGTGGGAAGAATCACGCCTTCTACAGACTGCAGCCACTGCGGCCCAGGTGAGACCTGAGACAAAACAAATCCCTGGTCTGGGAG	var3	WildType	WildType	0
FLD0221	chr17_42345522	383332	368026	359591	8435	0	15642	133456	37.11	CACAGTTCAGTCCACATCTCCATGGTCTGCTGCTGATTTTTATTCTCTTTCTCTCCTACTTATAGAGCAGGTATCTTGAGAAGCCAATGGAGATTGCCCGGATTGTGGCCCGGTGCCTGTGGGAAGAATCACGCCTTCTACAGACTGCAGCCACTGCGGCCCAGGTGAGACCTGAGACAAAACAAATCCCTGGTCTGGGAG	var3	WildType	WildType	0
FLD0221	chr17_42345522	383332	368026	359591	8435	0	15642	197697	54.98	CACAGTTCAGTCCACATCTCCATGGTCTGCTGCTGATTTTTATTCTCTTTCTCTCCTACTTATAGAGCAGGTATCTTGAGAAGCCAATGGAGATTGCCCGGTGCCTGTGGGAAGAATCACGCCTTCTACAGACTGCAGCCACTGCGGCCCAGGTGAGACCTGAGACAAAACAAATCCCTGGTCTGGGAG	var12	Deletion	Unclassified	0
FLD0222	chr17_42345522	425637	408575	398193	10382	0	15929	137151	34.44	CACAGTTCAGTCCACATCTCCATGGTCTGCTGCTGATTTTTATTCTCTTTCTCTCCTACTTATAGAGCAGGTATCTTGAGAAGCCAATGGAGATTGCCCGGATTGTGGGCCCGGTGCCTGTGGGAAGAATCACGCCTTCTACAGACTGCAGCCACTGCGGCCCAGGTGAGACCTGAGACAAAACAAATCCCTGGTCTGGGAG	var13	Insertion	FrameShift	34.44
FLD0222	chr17_42345522	425637	408575	398193	10382	0	15929	230502	57.89	CACAGTTCAGTCCACATCTCCATGGTCTGCTGCTGATTTTTATTCTCTTTCTCTCCTACTTATAGAGCAGGTATCTTGAGAAGCCAATGGAGATTGCCCGGTGCCTGTGGGAAGAATCACGCCTTCTACAGACTGCAGCCACTGCGGCCCAGGTGAGACCTGAGACAAAACAAATCCCTGGTCTGGGAG	var12	Deletion	Unclassified	0
FLD0223	chr17_42345522	118522	113539	109697	3842	0	6927	101289	92.34	CACAGTTCAGTCCACATCTCCATGGTCTGCTGCTGATTTTTATTCTCTTTCTCTCCTACTTATAGAGCAGGTATCTTGAGAAGCCAATGGAGATTGCCCGGATTGTGGCCCGGTGCCTGTGGGAAGAATCACGCCTTCTACAGACTGCAGCCACTGCGGCCCAGGTGAGACCTGAGACAAAACAAATCCCTGGTCTGGGAG	var3	WildType	WildType	0
FLD0224	chr17_42345522	235720	226461	219031	7430	0	9638	202032	92.24	CACAGTTCAGTCCACATCTCCATGGTCTGCTGCTGATTTTTATTCTCTTTCTCTCCTACTTATAGAGCAGGTATCTTGAGAAGCCAATGGAGATTGCCCGGATTGTGGCCCGGTGCCTGTGGGAAGAATCACGCCTTCTACAGACTGCAGCCACTGCGGCCCAGGTGAGACCTGAGACAAAACAAATCCCTGGTCTGGGAG	var3	WildType	WildType	0
FLD0225	chr17_42345522	46011	43719	41768	1951	0	5048	36558	87.53	CACAGTTCAGTCCACATCTCCATGGTCTGCTGCTGATTTTTATTCTCTTTCTCTCCTACTTATAGAGCAGGTATCTTGAGAAGCCAATGGAGATTGCCCGGATTGTGCGGATGGAGGCGGATAAAGTTGCAGGACCGCCCGGTGCCTGTGGGAAGAATCACGCCTTCTACAGACTGCAGCCACTGCGGCCCAGGTGAGACCTGAGACAAAACAAATCCCTGGTCTGGGAG	var14	Insertion	FrameShift	87.53
FLD0226	chr17_42345522	25029	23899	23078	821	0	1812	21267	92.15	CACAGTTCAGTCCACATCTCCATGGTCTGCTGCTGATTTTTATTCTCTTTCTCTCCTACTTATAGAGCAGGTATCTTGAGAAGCCAATGGAGATTGCCCGGATTGTGGCCCGGTGCCTGTGGGAAGAATCACGCCTTCTACAGACTGCAGCCACTGCGGCCCAGGTGAGACCTGAGACAAAACAAATCCCTGGTCTGGGAG	var3	WildType	WildType	0
FLD0227	chr17_42345522	104711	100055	96861	3194	0	6984	88851	91.73	CACAGTTCAGTCCACATCTCCATGGTCTGCTGCTGATTTTTATTCTCTTTCTCTCCTACTTATAGAGCAGGTATCTTGAGAAGCCAATGGAGATTGCCCGGATTGTGGCCCGGTGCCTGTGGGAAGAATCACGCCTTCTACAGACTGCAGCCACTGCGGCCCAGGTGAGACCTGAGACAAAACAAATCCCTGGTCTGGGAG	var3	WildType	WildType	0
FLD0228	chr17_42345522	187513	179504	177016	2488	0	12736	83335	47.08	CACAGTTCAGTCCACATCTCCATGGTCTGCTGCTGATTTTTATTCTCTTTCTCTCCTACTTATAGAGCAGGTATCTTGAGAAGCCAATGGAGATTGCCCGGATTGTGCCCGGTGCCTGTGGGAAGAATCACGCCTTCTACAGACTGCAGCCACTGCGGCCCAGGTGAGACCTGAGACAAAACAAATCCCTGGTCTGGGAG	var15	Deletion	Unclassified	0
FLD0228	chr17_42345522	187513	179504	177016	2488	0	12736	78874	44.56	CACAGTTCAGTCCACATCTCCATGGTCTGCTGCTGATTTTTATTCTCTTTCTCTCCTACTTATAGAGCAGGTATCTTGAGAAGCCAATGGAGATTGCCCGGATTGTGTGGCCCGGTGCCTGTGGGAAGAATCACGCCTTCTACAGACTGCAGCCACTGCGGCCCAGGTGAGACCTGAGACAAAACAAATCCCTGGTCTGGGAG	var10	Insertion	FrameShift	44.56
FLD0229	chr17_42345522	129687	124015	119823	4192	0	7720	108217	90.31	CACAGTTCAGTCCACATCTCCATGGTCTGCTGCTGATTTTTATTCTCTTTCTCTCCTACTTATAGAGCAGGTATCTTGAGAAGCCAATGGAGATTGCCCGGATTGTGGCCCGGTGCCTGTGGGAAGAATCACGCCTTCTACAGACTGCAGCCACTGCGGCCCAGGTGAGACCTGAGACAAAACAAATCCCTGGTCTGGGAG	var3	WildType	WildType	0
FLD0230	chr17_42345522	222179	213041	205958	7083	0	9958	190167	92.33	CACAGTTCAGTCCACATCTCCATGGTCTGCTGCTGATTTTTATTCTCTTTCTCTCCTACTTATAGAGCAGGTATCTTGAGAAGCCAATGGAGATTGCCCGGATTGTGGCCCGGTGCCTGTGGGAAGAATCACGCCTTCTACAGACTGCAGCCACTGCGGCCCAGGTGAGACCTGAGACAAAACAAATCCCTGGTCTGGGAG	var3	WildType	WildType	0
FLD0231	chr17_42345522	328444	315351	304629	10722	0	10428	280659	92.13	CACAGTTCAGTCCACATCTCCATGGTCTGCTGCTGATTTTTATTCTCTTTCTCTCCTACTTATAGAGCAGGTATCTTGAGAAGCCAATGGAGATTGCCCGGATTGTGGCCCGGTGCCTGTGGGAAGAATCACGCCTTCTACAGACTGCAGCCACTGCGGCCCAGGTGAGACCTGAGACAAAACAAATCCCTGGTCTGGGAG	var3	WildType	WildType	0
FLD0232	chr17_42345522	143903	137827	135780	2047	0	8326	125644	92.53	CACAGTTCAGTCCACATCTCCATGGTCTGCTGCTGATTTTTATTCTCTTTCTCTCCTACTTATAGAGCAGGTATCTTGAGAAGCCAATGGAGATTGCCCGGATTGTGTGGCCCGGTGCCTGTGGGAAGAATCACGCCTTCTACAGACTGCAGCCACTGCGGCCCAGGTGAGACCTGAGACAAAACAAATCCCTGGTCTGGGAG	var10	Insertion	FrameShift	92.53
FLD0233	chr17_42345522	48815	46667	45435	1232	0	3442	18981	41.78	CACAGTTCAGTCCACATCTCCATGGTCTGCTGCTGATTTTTATTCTCTTTCTCTCCTACTTATAGAGCAGGTATCTTGAGAAGCCAATGGAGATTGCCCGGATTGTGTGCCCGGTGCCTGTGGGAAGAATCACGCCTTCTACAGACTGCAGCCACTGCGGCCCAGGTGAGACCTGAGACAAAACAAATCCCTGGTCTGGGAG	var16	Insertion	FrameShift	41.78
FLD0233	chr17_42345522	48815	46667	45435	1232	0	3442	23023	50.67	CACAGTTCAGTCCACATCTCCATGGTCTGCTGCTGATTTTTATTCTCTTTCTCTCCTACTTATAGAGCAGGTATCTTGAGAAGCCAATGGAGATTGCCCGGTGCCTGTGGGAAGAATCACGCCTTCTACAGACTGCAGCCACTGCGGCCCAGGTGAGACCTGAGACAAAACAAATCCCTGGTCTGGGAG	var12	Deletion	Unclassified	0
FLD0234	chr17_42345522	310392	297231	286958	10273	0	9861	261432	91.1	CACAGTTCAGTCCACATCTCCATGGTCTGCTGCTGATTTTTATTCTCTTTCTCTCCTACTTATAGAGCAGGTATCTTGAGAAGCCAATGGAGATTGCCCGGATTGTGGCCCGGTGCCTGTGGGAAGAATCACGCCTTCTACAGACTGCAGCCACTGCGGCCCAGGTGAGACCTGAGACAAAACAAATCCCTGGTCTGGGAG	var3	WildType	WildType	0
FLD0235	chr17_42345522	156207	149499	144361	5138	0	8046	132287	91.64	CACAGTTCAGTCCACATCTCCATGGTCTGCTGCTGATTTTTATTCTCTTTCTCTCCTACTTATAGAGCAGGTATCTTGAGAAGCCAATGGAGATTGCCCGGATTGTGGCCCGGTGCCTGTGGGAAGAATCACGCCTTCTACAGACTGCAGCCACTGCGGCCCAGGTGAGACCTGAGACAAAACAAATCCCTGGTCTGGGAG	var3	WildType	WildType	0
FLD0236	chr17_42345522	4864	4523	4368	155	0	316	4055	92.83	CACAGTTCAGTCCACATCTCCATGGTCTGCTGCTGATTTTTATTCTCTTTCTCTCCTACTTATAGAGCAGGTATCTTGAGAAGCCAATGGAGATTGCCCGGATTGTGGCCCGGTGCCTGTGGGAAGAATCACGCCTTCTACAGACTGCAGCCACTGCGGCCCAGGTGAGACCTGAGACAAAACAAATCCCTGGTCTGGGAG	var3	WildType	WildType	0
FLD0237	chr17_42345522	172620	165350	158463	6887	0	10730	73197	46.19	CACAGTTCAGTCCACATCTCCATGGTCTGCTGCTGATTTTTATTCTCTTTCTCTCCTACTTATAGAGCAGGTATCTTGAGAAGCCAATGGAGATTGCCCGGATTGGCCCGGTGCCTGTGGGAAGAATCACGCCTTCTACAGACTGCAGCCACTGCGGCCCAGGTGAGACCTGAGACAAAACAAATCCCTGGTCTGGGAG	var17	Deletion	Unclassified	0
FLD0237	chr17_42345522	172620	165350	158463	6887	0	10730	73590	46.44	CACAGTTCAGTCCACATCTCCATGGTCTGCTGCTGATTTTTATTCTCTTTCTCTCCTACTTATAGAGCAGGTATCTTGAGAAGCCAATGGAGATTGCCCGGATTGTGAGCCCGGTGCCTGTGGGAAGAATCACGCCTTCTACAGACTGCAGCCACTGCGGCCCAGGTGAGACCTGAGACAAAACAAATCCCTGGTCTGGGAG	var18	Insertion	FrameShift	46.44
FLD0238	chr17_42345522	213869	205241	198315	6926	0	9576	182555	92.05	CACAGTTCAGTCCACATCTCCATGGTCTGCTGCTGATTTTTATTCTCTTTCTCTCCTACTTATAGAGCAGGTATCTTGAGAAGCCAATGGAGATTGCCCGGATTGTGGCCCGGTGCCTGTGGGAAGAATCACGCCTTCTACAGACTGCAGCCACTGCGGCCCAGGTGAGACCTGAGACAAAACAAATCCCTGGTCTGGGAG	var3	WildType	WildType	0
FLD0239	chr17_42345522	8921	8052	7917	135	0	602	3995	50.46	CACAGTTCAGTCCACATCTCCATGGTCTGCTGCTGATTTTTATTCTCTTTCTCTCCTACTTATAGAGCAGGTATCTTGAGAAGCCAATGGAGATTGCCCGGTGCCTGTGGGAAGAATCACGCCTTCTACAGACTGCAGCCACTGCGGCCCAGGTGAGACCTGAGACAAAACAAATCCCTGGTCTGGGAG	var12	Deletion	Unclassified	0
FLD0239	chr17_42345522	8921	8052	7917	135	0	602	3329	42.05	CACAGTTCAGTCCACATCTCCATGGTCTGCTGCTGATTTTTATTCTCTTTCTCTCCTACTTATAGAGCAGGTATCTTGAGAAGCCAATGGAGATTGCCCGGATTGTGTGGCCCGGTGCCTGTGGGAAGAATCACGCCTTCTACAGACTGCAGCCACTGCGGCCCAGGTGAGACCTGAGACAAAACAAATCCCTGGTCTGGGAG	var10	Insertion	FrameShift	42.05
FLD0240	chr17_42345522	4024	3616	3488	128	0	263	3237	92.8	CACAGTTCAGTCCACATCTCCATGGTCTGCTGCTGATTTTTATTCTCTTTCTCTCCTACTTATAGAGCAGGTATCTTGAGAAGCCAATGGAGATTGCCCGGATTGTGGCCCGGTGCCTGTGGGAAGAATCACGCCTTCTACAGACTGCAGCCACTGCGGCCCAGGTGAGACCTGAGACAAAACAAATCCCTGGTCTGGGAG	var3	WildType	WildType	0
FLD0241	chr17_42346597	135913	35030	33770	1260	0	0	16581	49.1	TGTGTGTATGCGTCGGCTTCAGAGCCATTCTTTATCATTCTTCCTTTTCCTAGGGCATATGCGGCCAGCAAAGAATCACATGCCACTGGTGTTTCATAATCTCCTGGGAGAGATTGACCAGCAGTATAGCCGCTTCCTGCAAGAGTCGAATGTTCTCTATCAGCACAA	var19	Deletion	Unclassified	0
FLD0241	chr17_42346597	135913	35030	33770	1260	0	0	15529	45.98	TGTGTGTATGCGTCGGCTTCAGAGCCATTCTTTATCATTCTTCCTTTTCCTAGGGCATATGCGGCCAGCAAAGAATCACATGCCACTTTTTCATAATCTCCTGGGAGAGATTGACCAGCAGTATAGCCGCTTCCTGCAAGAGTCGAATGTTCTCTATCAGCACAA	var20	Deletion	Unclassified	0
FLD0242	chr17_42346597	201169	32830	31913	917	0	0	29881	93.63	TGTGTGTATGCGTCGGCTTCAGAGCCATTCTTTATCATTCTTCCTTTTCCTAGGGCATATGCGGCCAGCAAAGAATCACATGCCACTTTTTGGTGTTTCATAATCTCCTGGGAGAGATTGACCAGCAGTATAGCCGCTTCCTGCAAGAGTCGAATGTTCTCTATCAGCACAA	var21	Insertion	FrameShift	93.63
FLD0243	chr17_42346597	48504	4281	4186	95	0	0	3892	92.98	TGTGTGTATGCGTCGGCTTCAGAGCCATTCTTTATCATTCTTCCTTTTCCTAGGGCATATGCGGCCAGCAAAGAATCACATGCCACTTTGGTGTTTCATAATCTCCTGGGAGAGATTGACCAGCAGTATAGCCGCTTCCTGCAAGAGTCGAATGTTCTCTATCAGCACAA	var22	WildType	WildType	0
FLD0244	chr17_42346597	53410	2705	2649	56	0	0	2511	94.79	TGTGTGTATGCGTCGGCTTCAGAGCCATTCTTTATCATTCTTCCTTTTCCTAGGGCATATGCGGCCAGCAAAGAATCACATGCCACTTTGGTGTTTCATAATCTCCTGGGAGAGATTGACCAGCAGTATAGCCGCTTCCTGCAAGAGTCGAATGTTCTCTATCAGCACAA	var22	WildType	WildType	0
FLD0245	chr17_42346597	143901	35510	34350	1160	0	0	15419	44.89	TGTGTGTATGCGTCGGCTTCAGAGCCATTCTTTATCATTCTTCCTTTTCCTAGGGCATATGCGGCCAGCAAAGAATCACATGCCACTTTGGGTGTTTCATAATCTCCTGGGAGAGATTGACCAGCAGTATAGCCGCTTCCTGCAAGAGTCGAATGTTCTCTATCAGCACAA	var23	Insertion	FrameShift	44.89
FLD0245	chr17_42346597	143901	35510	34350	1160	0	0	17122	49.85	TGTGTGTATGCGTCGGCTTCAGAGCCATTCTTTATCATTCTTCCTTTTCCTAGGGCATATGCGGCCAGCAAAGAATCACATGCCACTTGTGTTTCATAATCTCCTGGGAGAGATTGACCAGCAGTATAGCCGCTTCCTGCAAGAGTCGAATGTTCTCTATCAGCACAA	var24	Deletion	Unclassified	0
FLD0246	chr17_42346597	164718	37405	36629	776	0	0	34869	95.2	TGTGTGTATGCGTCGGCTTCAGAGCCATTCTTTATCATTCTTCCTTTTCCTAGGGCATATGCGGCCAGCAAAGAATCACATGCCACTTTGGTGTTTCATAATCTCCTGGGAGAGATTGACCAGCAGTATAGCCGCTTCCTGCAAGAGTCGAATGTTCTCTATCAGCACAA	var22	WildType	WildType	0
FLD0247	chr17_42346597	75375	8693	8433	260	0	0	4308	51.09	TGTGTGTATGCGTCGGCTTCAGAGCCATTCTTTATCATTCTTCCTTTTCCTAGGGCATATGCGGCCAGCAAAGAATCTGGTGTTTCATAATCTCCTGGGAGAGATTGACCAGCAGTATAGCCGCTTCCTGCAAGAGTCGAATGTTCTCTATCAGCACAA	var25	Deletion	Unclassified	0
FLD0247	chr17_42346597	75375	8693	8433	260	0	0	3762	44.61	TGTGTGTATGCGTCGGCTTCAGAGCCATTCTTTATCATTCTTCCTTTTCCTAGGGCATATGCGGCCAGCAAAGAATCACATGCCACTTGGTGTTTCATAATCTCCTGGGAGAGATTGACCAGCAGTATAGCCGCTTCCTGCAAGAGTCGAATGTTCTCTATCAGCACAA	var26	Deletion	Unclassified	0
FLD0248	chr17_42346597	177394	40843	39389	1454	0	0	22175	56.3	TGTGTGTATGCGTCGGCTTCAGAGCCATTCTTTATCATTCTTCCTTTTCCTAGGGCATATGCGGCCAGCAAAGAATCACATGCCACTTTTAATCTCCTGGGAGAGATTGACCAGCAGTATAGCCGCTTCCTGCAAGAGTCGAATGTTCTCTATCAGCACAA	var27	Deletion	Unclassified	0
FLD0248	chr17_42346597	177394	40843	39389	1454	0	0	15783	40.07	TGTGTGTATGCGTCGGCTTCAGAGCCATTCTTTATCATTCTTCCTTTTCCTAGGGCATATGCGGCCAGCAAAGAATCACATGCCACTTTTTGGTGTTTCATAATCTCCTGGGAGAGATTGACCAGCAGTATAGCCGCTTCCTGCAAGAGTCGAATGTTCTCTATCAGCACAA	var21	Insertion	FrameShift	40.07
FLD0249	chr17_42346597	185633	56730	55438	1292	0	0	34585	62.39	TGTGTGTATGCGTCGGCTTCAGAGCCATTCTTTATCATTCTTCCTTTTCCTAGGGCATATGCGGCCAGCAAAGAATCACATGCCACTTTGCTGGGAGAGATTGACCAGCAGTATAGCCGCTTCCTGCAAGAGTCGAATGTTCTCTATCAGCACAA	var28	Deletion	Unclassified	0
FLD0249	chr17_42346597	185633	56730	55438	1292	0	0	18431	33.25	TGTGTGTATGCGTCGGCTTCAGAGCCATTCTTTATCATTCTTCCTTTTCCTAGGGCATATGCGGCCAGCAAAGAATCACATGCCACTTGGTGTTTCATAATCTCCTGGGAGAGATTGACCAGCAGTATAGCCGCTTCCTGCAAGAGTCGAATGTTCTCTATCAGCACAA	var26	Deletion	Unclassified	0
FLD0250	chr17_42346597	150038	35758	35140	618	0	0	33526	95.41	TGTGTGTATGCGTCGGCTTCAGAGCCATTCTTTATCATTCTTCCTTTTCCTAGGGCATATGCGGCCAGCAAAGAATCACATGCCACTTGTTTCATAATCTCCTGGGAGAGATTGACCAGCAGTATAGCCGCTTCCTGCAAGAGTCGAATGTTCTCTATCAGCACAA	var29	Deletion	Unclassified	0
FLD0251	chr17_42346597	119655	27333	26827	506	0	0	25398	94.67	TGTGTGTATGCGTCGGCTTCAGAGCCATTCTTTATCATTCTTCCTTTTCCTAGGGCATATGCGGCCAGCAAAGAATCACATGCCACTTTTGGTGTTTCATAATCTCCTGGGAGAGATTGACCAGCAGTATAGCCGCTTCCTGCAAGAGTCGAATGTTCTCTATCAGCACAA	var30	Insertion	FrameShift	94.67
FLD0252	chr17_42346597	87954	13595	13341	254	0	0	6161	46.18	TGTGTGTATGCGTCGGCTTCAGAGCCATTCTTTATCATTCTTCCTTTTCCTAGGGCATATGCGGCCAGCAAAGAATCACATGCCACTTGGTGTTTCATAATCTCCTGGGAGAGATTGACCAGCAGTATAGCCGCTTCCTGCAAGAGTCGAATGTTCTCTATCAGCACAA	var26	Deletion	Unclassified	0
FLD0252	chr17_42346597	87954	13595	13341	254	0	0	6498	48.71	TGTGTGTATGCGTCGGCTTCAGAGCCATTCTTTATCATTCTTCCTTTTCCTAGGGCATATGCGGCCAGCAAAGAATCACATGCCACTTGAGTGTTTCATAATCTCCTGGGAGAGATTGACCAGCAGTATAGCCGCTTCCTGCAAGAGTCGAATGTTCTCTATCAGCACAA	var31	Deletion_Insertion	ComplexFrameShift	43.839
FLD0253	chr17_42346597	190395	41926	41110	816	0	0	39000	94.87	TGTGTGTATGCGTCGGCTTCAGAGCCATTCTTTATCATTCTTCCTTTTCCTAGGGCATATGCGGCCAGCAAAGAATCACATGCCACTTTGGTGTTTCATAATCTCCTGGGAGAGATTGACCAGCAGTATAGCCGCTTCCTGCAAGAGTCGAATGTTCTCTATCAGCACAA	var22	WildType	WildType	0
FLD0254	chr17_42346597	204482	39025	38194	831	0	0	36369	95.22	TGTGTGTATGCGTCGGCTTCAGAGCCATTCTTTATCATTCTTCCTTTTCCTAGGGCATATGCGGCCAGCAAAGAATCACATGCCACTTGGTGTTTCATAATCTCCTGGGAGAGATTGACCAGCAGTATAGCCGCTTCCTGCAAGAGTCGAATGTTCTCTATCAGCACAA	var26	Deletion	Unclassified	0
FLD0255	chr17_42346597	238248	55216	54131	1085	0	0	51193	94.57	TGTGTGTATGCGTCGGCTTCAGAGCCATTCTTTATCATTCTTCCTTTTCCTAGGGCATATGCGGCCAGCAAAGAATCACATGCCACTTTGGTGTTTCATAATCTCCTGGGAGAGATTGACCAGCAGTATAGCCGCTTCCTGCAAGAGTCGAATGTTCTCTATCAGCACAA	var22	WildType	WildType	0
FLD0256	chr17_42346597	67363	5940	5830	110	0	0	5565	95.45	TGTGTGTATGCGTCGGCTTCAGAGCCATTCTTTATCATTCTTCCTTTTCCTAGGGCATATGCGGCCAGCAAAGAATCACATGCCACTTTTGGTGTTTCATAATCTCCTGGGAGAGATTGACCAGCAGTATAGCCGCTTCCTGCAAGAGTCGAATGTTCTCTATCAGCACAA	var30	Insertion	FrameShift	95.45
FLD0257	chr17_42346597	73895	12076	11834	242	0	0	11422	96.52	TGTGTGTATGCGTCGGCTTCAGAGCCATTCTTTATCATTCTTCCTTTTCCTAGGGCATATGCGGCCAGCAAAGAATCACATGCCACTTGGTGTTTCATAATCTCCTGGGAGAGATTGACCAGCAGTATAGCCGCTTCCTGCAAGAGTCGAATGTTCTCTATCAGCACAA	var26	Deletion	Unclassified	0
FLD0258	chr17_42346597	210710	35313	34007	1306	0	0	32782	96.4	TGTGTGTATGCGTCGGCTTCAGAGCCATTCTTTATCATTCTTCCTTTTCCTAGGGCATATGCGGCCAGCAAAGAATCACATGTTTCATAATCTCCTGGGAGAGATTGACCAGCAGTATAGCCGCTTCCTGCAAGAGTCGAATGTTCTCTATCAGCACAA	var32	Deletion	Unclassified	0
FLD0259	chr17_42346597	122146	30584	29881	703	0	0	13119	43.9	TGTGTGTATGCGTCGGCTTCAGAGCCATTCTTTATCATTCTTCCTTTTCCTAGGGCATATGCGGCCAGCAAAGAATCACATGCCACTTTTTTGGTGTTTCATAATCTCCTGGGAGAGATTGACCAGCAGTATAGCCGCTTCCTGCAAGAGTCGAATGTTCTCTATCAGCACAA	var33	Insertion	Insertion	0
FLD0259	chr17_42346597	122146	30584	29881	703	0	0	15571	52.11	TGTGTGTATGCGTCGGCTTCAGAGCCATTCTTTATCATTCTTCCTTTTCCTAGGGCATATGCGGCCAGCAAAGAATCACATGCCACTTTTTGGTGTTTCATAATCTCCTGGGAGAGATTGACCAGCAGTATAGCCGCTTCCTGCAAGAGTCGAATGTTCTCTATCAGCACAA	var21	Insertion	FrameShift	52.11
FLD0260	chr17_42346597	269638	87268	82956	4312	0	0	6684	8.06	TGTGTGTATGCGTCGGCTTCAGAGCCATTCTTTATCATTCTTCCTTTTCCTAGGGCATATGCGGCCAGCAAAGAATGTGTTTCATAATCTCCTGGGAGAGATTGACCAGCAATATAGCCGCTTCCTGCAAGAGTCGAATGTTCTCTATCAGCACAA	var34	Deletion_Mismatch	Complex	7.254
FLD0260	chr17_42346597	269638	87268	82956	4312	0	0	8278	9.98	TGTGTGTATGCGTCGGCTTCAGAGCCATTCTTTATCATTCTTCCTTTTCCTAGGGCATATGCGGCCAGCAAAGAATCACATGCCATAATCTCCTGGGAGAGATTGACCAGCAGTATAGCCGCTTCCTGCAAGAGTCGAATGTTCTCTATCAGCACAA	var35	Deletion	Unclassified	0
FLD0260	chr17_42346597	269638	87268	82956	4312	0	0	31366	37.81	TGTGTGTATGCGTCGGCTTCAGAGCCATTCTTTATCATTCTTCCTTTTCCTAGGGCATATGCGGCCAGCAAAGAATGTGTTTCATAATCTCCTGGGAGAGATTGACCAGCAGTATAGCCGCTTCCTGCAAGAGTCGAATGTTCTCTATCAGCACAA	var36	Deletion	Unclassified	0
FLD0260	chr17_42346597	269638	87268	82956	4312	0	0	33904	40.87	TGTGTGTATGCGTCGGCTTCAGAGCCATTCTTTATCATTCTTCCTTTTCCTAGGGCATATGCGGCCAGCAAAGAATCACATGCCATAATCTCCTGGGAGAGATTGACCAGCAATATAGCCGCTTCCTGCAAGAGTCGAATGTTCTCTATCAGCACAA	var37	Deletion_Mismatch	Complex	36.783
FLD0261	chr17_42346597	117715	21829	21384	445	0	0	9256	43.28	TGTGTGTATGCGTCGGCTTCAGAGCCATTCTTTATCATTCTTCCTTTTCCTAGGGCATATGCGGCCAGCAAAGAATCACATGCCACTTGTGGTGTTTCATAATCTCCTGGGAGAGATTGACCAGCAGTATAGCCGCTTCCTGCAAGAGTCGAATGTTCTCTATCAGCACAA	var38	Insertion	FrameShift	43.28
FLD0261	chr17_42346597	117715	21829	21384	445	0	0	11351	53.08	TGTGTGTATGCGTCGGCTTCAGAGCCATTCTTTATCATTCTTCCTTTTCCTAGGGCATATGCGGCCAGCAAAGAATCACATGCCACTTGGTGTTTCATAATCTCCTGGGAGAGATTGACCAGCAGTATAGCCGCTTCCTGCAAGAGTCGAATGTTCTCTATCAGCACAA	var26	Deletion	Unclassified	0
FLD0262	chr17_42346597	161316	39749	38424	1325	0	0	19105	49.72	TGTGTGTATGCGTCGGCTTCAGAGCCATTCTTTATCATTCTTCCTTTTCCTAGGGCATATGCGGCCAGCAAAGAATCACATGGTGTTTCATAATCTCCTGGGAGAGATTGACCAGCAGTATAGCCGCTTCCTGCAAGAGTCGAATGTTCTCTATCAGCACAA	var39	Deletion	Unclassified	0
FLD0262	chr17_42346597	161316	39749	38424	1325	0	0	18110	47.13	TGTGTGTATGCGTCGGCTTCAGAGCCATTCTTTATCATTCTTCCTTTTCCTAGGGCATATGCGGCCAGCAAAGAATCACATGCCACTTTCATAATCTCCTGGGAGAGATTGACCAGCAGTATAGCCGCTTCCTGCAAGAGTCGAATGTTCTCTATCAGCACAA	var40	Deletion	Unclassified	0
FLD0263	chr17_42346597	75729	11782	11540	242	0	0	11173	96.82	TGTGTGTATGCGTCGGCTTCAGAGCCATTCTTTATCATTCTTCCTTTTCCTAGGGCATATGCGGCCAGCAAAGAATCACATGCCACTTTGGTGTTTCATAATCTCCTGGGAGAGATTGACCAGCAGTATAGCCGCTTCCTGCAAGAGTCGAATGTTCTCTATCAGCACAA	var22	WildType	WildType	0
FLD0264	chr17_42346597	181995	43626	42799	827	0	0	41338	96.59	TGTGTGTATGCGTCGGCTTCAGAGCCATTCTTTATCATTCTTCCTTTTCCTAGGGCATATGCGGCCAGCAAAGAATCACATGCCACTTTGGTGTTTCATAATCTCCTGGGAGAGATTGACCAGCAGTATAGCCGCTTCCTGCAAGAGTCGAATGTTCTCTATCAGCACAA	var22	WildType	WildType	0
FLD0265	chr17_42345522	37406	4572	4377	195	0	338	4039	92.28	CACAGTTCAGTCCACATCTCCATGGTCTGCTGCTGATTTTTATTCTCTTTCTCTCCTACTTATAGAGCAGGTATCTTGAGAAGCCAATGGAGATTGCCCGGATTGTGGCCCGGTGCCTGTGGGAAGAATCACGCCTTCTACAGACTGCAGCCAACTGCGGCCCAGGTGAGACCTGAGACAAAACAAATCCCTGGTCTGGGAG	var41	Insertion	Intronic	0
FLD0266	chr17_42345522	13969	509	490	19	0	81	416	84.9	CACAGTTCAGTCCACATCTCCATGGTCTGCTGCTGATTTTTATTCTCTTTCTCTCCTACTTATAGAGCAGGTATCTTGAGAAGCCAATGGAGATTGCCCGGATTGTGGCCCGGTGCCTGTGGGAAGAATCACGCCTTCTACAGACTGCAGCCAACTGCGGCCCAGGTGAGACCTGAGACAAAACAAATCCCTGGTCTGGGAG	var41	Insertion	Intronic	0
FLD0267	chr17_42345522	13860	347	336	11	0	58	280	83.33	CACAGTTCAGTCCACATCTCCATGGTCTGCTGCTGATTTTTATTCTCTTTCTCTCCTACTTATAGAGCAGGTATCTTGAGAAGCCAATGGAGATTGCCCGGATTGTGGCCCGGTGCCTGTGGGAAGAATCACGCCTTCTACAGACTGCAGCCACTGCGGCCCAGGTGAGACCTGAGACAAAACAAATCCCTGGTCTGGGAG	var3	WildType	WildType	0
FLD0268	chr17_42345522	27827	6012	5773	239	0	481	2653	45.96	CACAGTTCAGTCCACATCTCCATGGTCTGCTGCTGATTTTTATTCTCTTTCTCTCCTACTTATAGAGCAGGTATCTTGAGAAGCCAATGGAGATTGCCCGGATTGTGGCCCGGTGCCTGTGGGAAGAATCACGCCTTCTACAGACTGCAGCCAACTGCGGCCCAGGTGAGACCTGAGACAAAACAAATCCCTGGTCTGGGAG	var41	Insertion	Intronic	0
FLD0268	chr17_42345522	27827	6012	5773	239	0	481	2646	45.83	CACAGTTCAGTCCACATCTCCATGGTCTGCTGCTGATTTTTATTCTCTTTCTCTCCTACTTATAGAGCAGGTATCTTGAGAAGCCAATGGAGATTGCCCGGATTGTGGCCCGGTGCCTGTGGGAAGAATCACGCCTTCTACAGACTGCAGCCACCTGCGGCCCAGGTGAGACCTGAGACAAAACAAATCCCTGGTCTGGGAG	var42	Insertion	Intronic	0
FLD0269	chr17_42345522	25736	5027	4778	249	0	383	4395	91.98	CACAGTTCAGTCCACATCTCCATGGTCTGCTGCTGATTTTTATTCTCTTTCTCTCCTACTTATAGAGCAGGTATCTTGAGAAGCCAATGGAGATTGCCCGGATTGTGGCCCGGTGCCTGTGGGAAGAATCACGCCTTCTACAGACTGCAGCCAACTGCGGCCCAGGTGAGACCTGAGACAAAACAAATCCCTGGTCTGGGAG	var41	Insertion	Intronic	0
FLD0270	chr17_42345522	18891	800	761	39	0	90	672	88.3	CACAGTTCAGTCCACATCTCCATGGTCTGCTGCTGATTTTTATTCTCTTTCTCTCCTACTTATAGAGCAGGTATCTTGAGAAGCCAATGGAGATTGCCCGGATTGTGGCCCGGTGCCTGTGGGAAGAATCACGCCTTCTACAGACTGCAGCCAACTGCGGCCCAGGTGAGACCTGAGACAAAACAAATCCCTGGTCTGGGAG	var41	Insertion	Intronic	0
FLD0271	chr17_42345522	6569	218	210	8	0	52	158	75.24	CACAGTTCAGTCCACATCTCCATGGTCTGCTGCTGATTTTTATTCTCTTTCTCTCCTACTTATAGAGCAGGTATCTTGAGAAGCCAATGGAGATTGCCCGGATTGTGGCCCGGTGCCTGTGGGAAGAATCACGCCTTCTACAGACTGCAGCCAACTGCGGCCCAGGTGAGACCTGAGACAAAACAAATCCCTGGTCTGGGAG	var41	Insertion	Intronic	0
FLD0272	chr17_42345522	3939	166	154	12	0	50	107	69.48	CACAGTTCAGTCCACATCTCCATGGTCTGCTGCTGATTTTTATTCTCTTTCTCTCCTACTTATAGAGCAGGTATCTTGAGAAGCCAATGGAGATTGCCCGGATTGTGGCCCGGTGCCTGTGGGAAGAATCACGCCTTCTACAGACTGCAGCCCAGGTGAGACCTGAGACAAAACAAATCCCTGGTCTGGGAG	var43	Deletion	Intronic	0
FLD0273	chr17_42345522	21048	2258	2190	68	0	196	1996	91.14	CACAGTTCAGTCCACATCTCCATGGTCTGCTGCTGATTTTTATTCTCTTTCTCTCCTACTTATAGAGCAGGTATCTTGAGAAGCCAATGGAGATTGCCCGGATTGTGGCCCGGTGCCTGTGGGAAGAATCACGCCTTCTACAGACTGCAGCCAACTGCGGCCCAGGTGAGACCTGAGACAAAACAAATCCCTGGTCTGGGAG	var41	Insertion	Intronic	0
FLD0274	chr17_42345522	43467	3979	3824	155	0	283	1759	46	CACAGTTCAGTCCACATCTCCATGGTCTGCTGCTGATTTTTATTCTCTTTCTCTCCTACTTATAGAGCAGGTATCTTGAGAAGCCAATGGAGATTGCCCGGATTGTGGCCCGGTGCCTGTGGGAAGAATCACGCCTTCTACAGACTGCAGCCAACTGCGGCCCAGGTGAGACCTGAGACAAAACAAATCCCTGGTCTGGGAG	var41	Insertion	Intronic	0
FLD0274	chr17_42345522	43467	3979	3824	155	0	283	1786	46.71	CACAGTTCAGTCCACATCTCCATGGTCTGCTGCTGATTTTTATTCTCTTTCTCTCCTACTTATAGAGCAGGTATCTTGAGAAGCCAATGGAGATTGCCCGGATTGTGGCCCGGTGCCTGTGGGAAGAATCACGCCTTCTACAGACTGCAGCCACCCAGGTGAGACCTGAGACAAAACAAATCCCTGGTCTGGGAG	var44	Deletion	Intronic	0
FLD0275	chr17_42345522	21354	789	754	35	0	94	672	89.12	CACAGTTCAGTCCACATCTCCATGGTCTGCTGCTGATTTTTATTCTCTTTCTCTCCTACTTATAGAGCAGGTATCTTGAGAAGCCAATGGAGATTGCCCGGATTGTGGCCCGGTGCCTGTGGGAAGAATCACGCCTTCTACAGACTGCAGCCAACTGCGGCCCAGGTGAGACCTGAGACAAAACAAATCCCTGGTCTGGGAG	var41	Insertion	Intronic	0
FLD0276	chr17_42345522	30777	1179	1111	68	0	116	1002	90.19	CACAGTTCAGTCCACATCTCCATGGTCTGCTGCTGATTTTTATTCTCTTTCTCTCCTACTTATAGAGCAGGTATCTTGAGAAGCCAATGGAGATTGCCCGGATTGTGGCCCGGTGCCTGTGGGAAGAATCACGCCTTCTACAGACTGCAGCCAACTGCGGCCCAGGTGAGACCTGAGACAAAACAAATCCCTGGTCTGGGAG	var41	Insertion	Intronic	0
FLD0277	chr17_42345522	30658	1734	1656	78	0	136	1520	91.79	CACAGTTCAGTCCACATCTCCATGGTCTGCTGCTGATTTTTATTCTCTTTCTCTCCTACTTATAGAGCAGGTATCTTGAGAAGCCAATGGAGATTGCCCGGATTGTGGCCCGGTGCCTGTGGGAAGAATCACGCCTTCTACAGACTGCAGCCAACTGCGGCCCAGGTGAGACCTGAGACAAAACAAATCCCTGGTCTGGGAG	var41	Insertion	Intronic	0
FLD0279	chr17_42345522	44894	2726	2609	117	0	195	1219	46.72	CACAGTTCAGTCCACATCTCCATGGTCTGCTGCTGATTTTTATTCTCTTTCTCTCCTACTTATAGAGCAGGTATCTTGAGAAGCCAATGGAGATTGCCCGGATTGTGGCCCGGTGCCTGTGGGAAGAATCACGCCTTCTACAGACTGCAGCCACACTGCGGCCCAGGTGAGACCTGAGACAAAACAAATCCCTGGTCTGGGAG	var45	Insertion	Intronic	0
FLD0279	chr17_42345522	44894	2726	2609	117	0	195	1196	45.84	CACAGTTCAGTCCACATCTCCATGGTCTGCTGCTGATTTTTATTCTCTTTCTCTCCTACTTATAGAGCAGGTATCTTGAGAAGCCAATGGAGATTGCCCGGATTGTGGCCCGGTGCCTGTGGGAAGAATCACGCCTTCTACAGACTGCAGCCATCTGCGGCCCAGGTGAGACCTGAGACAAAACAAATCCCTGGTCTGGGAG	var46	Insertion	Intronic	0
FLD0280	chr17_42345522	22454	1420	1346	74	0	112	1235	91.75	CACAGTTCAGTCCACATCTCCATGGTCTGCTGCTGATTTTTATTCTCTTTCTCTCCTACTTATAGAGCAGGTATCTTGAGAAGCCAATGGAGATTGCCCGGATTGTGGCCCGGTGCCTGTGGGAAGAATCACGCCTTCTACAGACTGCAGCCACCAGGTGAGACCTGAGACAAAACAAATCCCTGGTCTGGGAG	var47	Deletion	Intronic	0
FLD0281	chr17_42345522	39760	2786	2665	121	0	245	2422	90.88	CACAGTTCAGTCCACATCTCCATGGTCTGCTGCTGATTTTTATTCTCTTTCTCTCCTACTTATAGAGCAGGTATCTTGAGAAGCCAATGGAGATTGCCCGGATTGTGGCCCGGTGCCTGTGGGAAGAATCACGCCTTCTACAGACTGCAGCCAACTGCGGCCCAGGTGAGACCTGAGACAAAACAAATCCCTGGTCTGGGAG	var41	Insertion	Intronic	0
FLD0282	chr17_42345522	17435	869	833	36	0	95	749	89.92	CACAGTTCAGTCCACATCTCCATGGTCTGCTGCTGATTTTTATTCTCTTTCTCTCCTACTTATAGAGCAGGTATCTTGAGAAGCCAATGGAGATTGCCCGGATTGTGGCCCGGTGCCTGTGGGAAGAATCACGCCTTCTACAGACTGCAGCCAACTGCGGCCCAGGTGAGACCTGAGACAAAACAAATCCCTGGTCTGGGAG	var41	Insertion	Intronic	0
FLD0283	chr17_42345522	12646	673	645	28	0	66	584	90.54	CACAGTTCAGTCCACATCTCCATGGTCTGCTGCTGATTTTTATTCTCTTTCTCTCCTACTTATAGAGCAGGTATCTTGAGAAGCCAATGGAGATTGCCCGGATTGTGGCCCGGTGCCTGTGGGAAGAATCACGCCTTCTACAGACTGCAGCCAACTGCGGCCCAGGTGAGACCTGAGACAAAACAAATCCCTGGTCTGGGAG	var41	Insertion	Intronic	0
FLD0284	chr17_42345522	37453	2417	2329	88	0	172	1016	43.62	CACAGTTCAGTCCACATCTCCATGGTCTGCTGCTGATTTTTATTCTCTTTCTCTCCTACTTATAGAGCAGGTATCTTGAGAAGCCAATGGAGATTGCCCGGATTGTGGCCCGGTGCCTGTGGGAAGAATCACGCCTTCTACAGACTGCAGCCACTGCGGCCCAGGTGAGACCTGAGACAAAACAAATCCCTGGTCTGGGAG	var3	WildType	WildType	0
FLD0284	chr17_42345522	37453	2417	2329	88	0	172	1164	49.98	CACAGTTCAGTCCACATCTCCATGGTCTGCTGCTGATTTTTATTCTCTTTCTCTCCTACTTATAGAGCAGGTATCTTGAGAAGCCAATGGAGATTGCCCGGATTGTGGCCCGGTGCCTGTGGGAAGAATCACGCCTTCTACAGACTGCAGCCCAGGTGAGACCTGAGACAAAACAAATCCCTGGTCTGGGAG	var43	Deletion	Intronic	0
FLD0285	chr17_42345522	8934	227	217	10	0	122	98	45.16	CACAGTTCAGTCCACATCTCCATGGTCTGCTGCTGATTTTTATTCTCTTTCTCTCCTACTTATAGAGCAGGTATCTTGAGAAGCCAATGGAGATTGCCCGGATTGTGGCCCGGTGCCTGTGGGAAGAATCACGCCTTCTACAGACTGCAGCCAACTGCGGCCCAGGTGAGACCTGAGACAAAACAAATCCCTGGTCTGGGAG	var41	Insertion	Intronic	0
FLD0286	chr17_42345522	6661	235	223	12	0	142	86	38.57	CACAGTTCAGTCCACATCTCCATGGTCTGCTGCTGATTTTTATTCTCTTTCTCTCCTACTTATAGAGCAGGTATCTTGAGAAGCCAATGGAGATTGCCCGGATTGTGGCCCGGTGCCTGTGGGAAGAATCACGCCTTCTACAGACTGCAGCCTGCGGCCCAGGTGAGACCTGAGACAAAACAAATCCCTGGTCTGGGAG	var48	Deletion	Intronic	0
FLD0287	chr17_42345522	11400	367	348	19	0	67	282	81.03	CACAGTTCAGTCCACATCTCCATGGTCTGCTGCTGATTTTTATTCTCTTTCTCTCCTACTTATAGAGCAGGTATCTTGAGAAGCCAATGGAGATTGCCCGGATTGTGGCCCGGTGCCTGTGGGAAGAATCACGCCTTCTACAGACTGCAGCCAACTGCGGCCCAGGTGAGACCTGAGACAAAACAAATCCCTGGTCTGGGAG	var41	Insertion	Intronic	0
FLD0288	chr17_42345522	22819	1058	1008	50	0	115	897	88.99	CACAGTTCAGTCCACATCTCCATGGTCTGCTGCTGATTTTTATTCTCTTTCTCTCCTACTTATAGAGCAGGTATCTTGAGAAGCCAATGGAGATTGCCCGGATTGTGGCCCGGTGCCTGTGGGAAGAATCACGCCTTCTACAGACTGCAGCCAACTGCGGCCCAGGTGAGACCTGAGACAAAACAAATCCCTGGTCTGGGAG	var41	Insertion	Intronic	0

### Sheet: impact STAT3
sample_id	amplicon_id	impact	impact_frequency
FLD0193	chr17_42345522	HighImpact	90.59
FLD0195	chr17_42345522	WildType	91.37
FLD0196	chr17_42345522	WildType	90.83
FLD0197	chr17_42345522	MediumImpact	24.45
FLD0197	chr17_42345522	LowImpact	68.31
FLD0198	chr17_42345522	HighImpact	91.06
FLD0199	chr17_42345522	WildType	86.87
FLD0200	chr17_42345522	WildType	91.65
FLD0201	chr17_42345522	WildType	93.14
FLD0202	chr17_42345522	LowImpact	48.77
FLD0202	chr17_42345522	HighImpact	43.87
FLD0204	chr17_42345522	HighImpact	92.51
FLD0205	chr17_42345522	WildType	92.74
FLD0206	chr17_42345522	LowImpact	93.83
FLD0207	chr17_42345522	WildType	89.78
FLD0208	chr17_42345522	WildType	92.63
FLD0209	chr17_42345522	WildType	91.19
FLD0210	chr17_42345522	HighImpact	48.25
FLD0210	chr17_42345522	LowImpact	42.11
FLD0211	chr17_42345522	LowImpact	83.42
FLD0212	chr17_42345522	WildType	90.86
FLD0213	chr17_42345522	HighImpact	90.43
FLD0214	chr17_42345522	HighImpact	89.32
FLD0215	chr17_42345522	LowImpact	90.09
FLD0216	chr17_42345522	LowImpact	90.92
FLD0217	chr17_42345522	HighImpact	90.83
FLD0218	chr17_42345522	WildType	90.73
FLD0219	chr17_42345522	WildType	45.91
FLD0219	chr17_42345522	HighImpact	44.7
FLD0220	chr17_42345522	WildType	91.52
FLD0221	chr17_42345522	WildType	37.11
FLD0221	chr17_42345522	LowImpact	54.98
FLD0222	chr17_42345522	HighImpact	34.44
FLD0222	chr17_42345522	LowImpact	57.89
FLD0223	chr17_42345522	WildType	92.34
FLD0224	chr17_42345522	WildType	92.24
FLD0225	chr17_42345522	HighImpact	87.53
FLD0226	chr17_42345522	WildType	92.15
FLD0227	chr17_42345522	WildType	91.73
FLD0228	chr17_42345522	LowImpact	47.08
FLD0228	chr17_42345522	HighImpact	44.56
FLD0229	chr17_42345522	WildType	90.31
FLD0230	chr17_42345522	WildType	92.33
FLD0231	chr17_42345522	WildType	92.13
FLD0232	chr17_42345522	HighImpact	92.53
FLD0233	chr17_42345522	HighImpact	41.78
FLD0233	chr17_42345522	LowImpact	50.67
FLD0234	chr17_42345522	WildType	91.1
FLD0235	chr17_42345522	WildType	91.64
FLD0236	chr17_42345522	WildType	92.83
FLD0237	chr17_42345522	LowImpact	46.19
FLD0237	chr17_42345522	HighImpact	46.44
FLD0238	chr17_42345522	WildType	92.05
FLD0239	chr17_42345522	LowImpact	50.46
FLD0239	chr17_42345522	HighImpact	42.05
FLD0240	chr17_42345522	WildType	92.8
FLD0241	chr17_42346597	LowImpact	95.08
FLD0242	chr17_42346597	HighImpact	93.63
FLD0243	chr17_42346597	WildType	92.98
FLD0244	chr17_42346597	WildType	94.79
FLD0245	chr17_42346597	HighImpact	44.89
FLD0245	chr17_42346597	LowImpact	49.85
FLD0246	chr17_42346597	WildType	95.2
FLD0247	chr17_42346597	LowImpact	95.7
FLD0248	chr17_42346597	LowImpact	56.3
FLD0248	chr17_42346597	HighImpact	40.07
FLD0249	chr17_42346597	LowImpact	95.64
FLD0250	chr17_42346597	LowImpact	95.41
FLD0251	chr17_42346597	HighImpact	94.67
FLD0252	chr17_42346597	LowImpact	46.18
FLD0252	chr17_42346597	MediumImpact	48.71
FLD0253	chr17_42346597	WildType	94.87
FLD0254	chr17_42346597	LowImpact	95.22
FLD0255	chr17_42346597	WildType	94.57
FLD0256	chr17_42346597	HighImpact	95.45
FLD0257	chr17_42346597	LowImpact	96.52
FLD0258	chr17_42346597	LowImpact	96.4
FLD0259	chr17_42346597	LowImpact	43.9
FLD0259	chr17_42346597	HighImpact	52.11
FLD0260	chr17_42346597	MediumImpact	48.93
FLD0260	chr17_42346597	LowImpact	47.79
FLD0261	chr17_42346597	HighImpact	43.28
FLD0261	chr17_42346597	LowImpact	53.08
FLD0262	chr17_42346597	LowImpact	96.85
FLD0263	chr17_42346597	WildType	96.82
FLD0264	chr17_42346597	WildType	96.59
FLD0265	chr17_42345522	LowImpact	92.28
FLD0266	chr17_42345522	LowImpact	84.9
FLD0267	chr17_42345522	WildType	83.33
FLD0268	chr17_42345522	LowImpact	91.79
FLD0269	chr17_42345522	LowImpact	91.98
FLD0270	chr17_42345522	LowImpact	88.3
FLD0271	chr17_42345522	LowImpact	75.24
FLD0272	chr17_42345522	LowImpact	69.48
FLD0273	chr17_42345522	LowImpact	91.14
FLD0274	chr17_42345522	LowImpact	92.71
FLD0275	chr17_42345522	LowImpact	89.12
FLD0276	chr17_42345522	LowImpact	90.19
FLD0277	chr17_42345522	LowImpact	91.79
FLD0279	chr17_42345522	LowImpact	92.56
FLD0280	chr17_42345522	LowImpact	91.75
FLD0281	chr17_42345522	LowImpact	90.88
FLD0282	chr17_42345522	LowImpact	89.92
FLD0283	chr17_42345522	LowImpact	90.54
FLD0284	chr17_42345522	WildType	43.62
FLD0284	chr17_42345522	LowImpact	49.98
FLD0285	chr17_42345522	LowImpact	45.16
FLD0286	chr17_42345522	LowImpact	38.57
FLD0287	chr17_42345522	LowImpact	81.03
FLD0288	chr17_42345522	LowImpact	88.99

### Sheet: koscores STAT3 exon 3
sample_id	HighImpact	LowImpact	MediumImpact	WildType	LowFrequency	koscore
FLD0229	0	0	0	90.31	9.69	0
FLD0231	0	0	0	92.13	7.87	0
FLD0227	0	0	0	91.73	8.27	0
FLD0226	0	0	0	92.15	7.85	0
FLD0234	0	0	0	91.1	8.9	0
FLD0224	0	0	0	92.24	7.76	0
FLD0223	0	0	0	92.34	7.66	0
FLD0235	0	0	0	91.64	8.36	0
FLD0220	0	0	0	91.52	8.48	0
FLD0218	0	0	0	90.73	9.27	0
FLD0236	0	0	0	92.83	7.17	0
FLD0238	0	0	0	92.05	7.95	0
FLD0240	0	0	0	92.8	7.2	0
FLD0267	0	0	0	83.33	16.67	0
FLD0212	0	0	0	90.86	9.14	0
FLD0230	0	0	0	92.33	7.67	0
FLD0195	0	0	0	91.37	8.63	0
FLD0196	0	0	0	90.83	9.17	0
FLD0208	0	0	0	92.63	7.37	0
FLD0207	0	0	0	89.78	10.22	0
FLD0205	0	0	0	92.74	7.26	0
FLD0199	0	0	0	86.87	13.13	0
FLD0200	0	0	0	91.65	8.35	0
FLD0209	0	0	0	91.19	8.81	0
FLD0201	0	0	0	93.14	6.86	0
FLD0286	0	38.57	0	0	61.43	0.26999
FLD0285	0	45.16	0	0	54.84	0.31612
FLD0284	0	49.98	0	43.62	6.4	0.34986
FLD0221	0	54.98	0	37.11	7.91	0.38486
FLD0219	44.7	0	0	45.91	9.39	0.447
FLD0272	0	69.48	0	0	30.52	0.48636
FLD0271	0	75.24	0	0	24.76	0.52668
FLD0287	0	81.03	0	0	18.97	0.56721
FLD0211	0	83.42	0	0	16.58	0.58394
FLD0266	0	84.9	0	0	15.1	0.5943
FLD0270	0	88.3	0	0	11.7	0.6181
FLD0288	0	88.99	0	0	11.01	0.62293
FLD0275	0	89.12	0	0	10.88	0.62384
FLD0282	0	89.92	0	0	10.08	0.62944
FLD0215	0	90.09	0	0	9.91	0.63063
FLD0276	0	90.19	0	0	9.81	0.63133
FLD0283	0	90.54	0	0	9.46	0.63378
FLD0281	0	90.88	0	0	9.12	0.63616
FLD0216	0	90.92	0	0	9.08	0.63644
FLD0273	0	91.14	0	0	8.86	0.63798
FLD0280	0	91.75	0	0	8.25	0.64225
FLD0268	0	91.79	0	0	8.21	0.64253
FLD0277	0	91.79	0	0	8.21	0.64253
FLD0269	0	91.98	0	0	8.02	0.64386
FLD0265	0	92.28	0	0	7.72	0.64596
FLD0279	0	92.56	0	0	7.44	0.64792
FLD0274	0	92.71	0	0	7.29	0.64897
FLD0206	0	93.83	0	0	6.17	0.65681
FLD0197	0	68.31	24.45	0	7.24	0.69822
FLD0222	34.44	57.89	0	0	7.67	0.74963
FLD0233	41.78	50.67	0	0	7.55	0.77249
FLD0239	42.05	50.46	0	0	7.49	0.77372
FLD0228	44.56	47.08	0	0	8.36	0.77516
FLD0210	48.25	42.11	0	0	9.64	0.77727
FLD0202	43.87	48.77	0	0	7.36	0.78009
FLD0237	46.44	46.19	0	0	7.37	0.78773
FLD0225	87.53	0	0	0	12.47	0.8753
FLD0214	89.32	0	0	0	10.68	0.8932
FLD0213	90.43	0	0	0	9.57	0.9043
FLD0193	90.59	0	0	0	9.41	0.9059
FLD0217	90.83	0	0	0	9.17	0.9083
FLD0198	91.06	0	0	0	8.94	0.9106
FLD0204	92.51	0	0	0	7.49	0.9251
FLD0232	92.53	0	0	0	7.47	0.9253

### Sheet: koscores STAT3 exon 4
sample_id	HighImpact	LowImpact	MediumImpact	WildType	LowFrequency	koscore
FLD0264	0	0	0	96.59	3.41	0
FLD0255	0	0	0	94.57	5.43	0
FLD0243	0	0	0	92.98	7.02	0
FLD0244	0	0	0	94.79	5.21	0
FLD0253	0	0	0	94.87	5.13	0
FLD0246	0	0	0	95.2	4.8	0
FLD0263	0	0	0	96.82	3.18	0
FLD0241	0	95.08	0	0	4.92	0.66556
FLD0254	0	95.22	0	0	4.78	0.66654
FLD0250	0	95.41	0	0	4.59	0.66787
FLD0249	0	95.64	0	0	4.36	0.66948
FLD0247	0	95.7	0	0	4.3	0.6699
FLD0258	0	96.4	0	0	3.6	0.6748
FLD0257	0	96.52	0	0	3.48	0.67564
FLD0262	0	96.85	0	0	3.15	0.67795
FLD0252	0	46.18	48.71	0	5.11	0.76165
FLD0260	0	47.79	48.93	0	3.28	0.7749
FLD0248	40.07	56.3	0	0	3.63	0.7948
FLD0245	44.89	49.85	0	0	5.26	0.79785
FLD0261	43.28	53.08	0	0	3.64	0.80436
FLD0259	52.11	43.9	0	0	3.99	0.8284
FLD0242	93.63	0	0	0	6.37	0.9363
FLD0251	94.67	0	0	0	5.33	0.9467
FLD0256	95.45	0	0	0	4.55	0.9545
