## Supplemental Table5 for "GenEditID: an open-access platform for the high-throughput identification of CRISPR edited cell clones"

### Sheet: Config ssODN
id	fprimer	rprimer	amplicon	coord
chr16_53704130	TCCAGGGCGAGGGATCTAC	GAAGGGCTTGGTTTGATGGC	TCCAGGGCGAGGGATCTACGCAGCTTGCGGTGGCGAAGGCGGCTTTAGTGGCAGCATGAAGCGCACCCCGACTGCCGAGGAACGAGAGCGCGAAGCTAAGGTATGTCGGGCTCCCGGGGCCTGGAGATCTTCGTGCGCTGTGAGCAAGGATCAGGGAACCGGAAGGGCTTGGTTTGATGGC	chr16:53704130-53704310
id	sequence
FTO_WT	GCAGCATGAAGCGCACCCCGACTGCCGAGGAACGAGAGCGCGAAGCTAAGGTATGTCGGGCTCCCGGGGCCTGGAGATCTTCGTGCGCTG
FTO_2_sites	GCAGCATGAAGCGCACCCCGACTGCCGAGGAATGAGAGCGCGAAGCTAAAGTATGTCGGGCTCCCGGGGCCTGGAGATCTTCGTGCGCTG
FTO_target_site	GCAGCATGAAGCGCACCCCGACTGCCGAGGAATGAGAGCGCGAAGCTAAGGTATGTCGGGCTCCCGGGGCCTGGAGATCTTCGTGCGCTG
FTO_PAM_site	GCAGCATGAAGCGCACCCCGACTGCCGAGGAACGAGAGCGCGAAGCTAAAGTATGTCGGGCTCCCGGGGCCTGGAGATCTTCGTGCGCTG

### Sheet: amplicount Study 1
sample_id	target_id	total_reads	target_reads	target_filtered_reads	target_low_quality_reads	sequence
FLD0289	FTO_WT	153698	16681	15895	786	GCAGCATGAAGCGCACCCCGACTGCCGAGGAACGAGAGCGCGAAGCTAAGGTATGTCGGGCTCCCGGGGCCTGGAGATCTTCGTGCGCTG
FLD0289	FTO_2_sites	153698	1068	1018	50	GCAGCATGAAGCGCACCCCGACTGCCGAGGAATGAGAGCGCGAAGCTAAAGTATGTCGGGCTCCCGGGGCCTGGAGATCTTCGTGCGCTG
FLD0289	FTO_target_site	153698	194	187	7	GCAGCATGAAGCGCACCCCGACTGCCGAGGAATGAGAGCGCGAAGCTAAGGTATGTCGGGCTCCCGGGGCCTGGAGATCTTCGTGCGCTG
FLD0289	FTO_PAM_site	153698	1278	1222	56	GCAGCATGAAGCGCACCCCGACTGCCGAGGAACGAGAGCGCGAAGCTAAAGTATGTCGGGCTCCCGGGGCCTGGAGATCTTCGTGCGCTG
FLD0290	FTO_WT	148924	12729	12130	599	GCAGCATGAAGCGCACCCCGACTGCCGAGGAACGAGAGCGCGAAGCTAAGGTATGTCGGGCTCCCGGGGCCTGGAGATCTTCGTGCGCTG
FLD0290	FTO_2_sites	148924	2388	2294	94	GCAGCATGAAGCGCACCCCGACTGCCGAGGAATGAGAGCGCGAAGCTAAAGTATGTCGGGCTCCCGGGGCCTGGAGATCTTCGTGCGCTG
FLD0290	FTO_target_site	148924	904	876	28	GCAGCATGAAGCGCACCCCGACTGCCGAGGAATGAGAGCGCGAAGCTAAGGTATGTCGGGCTCCCGGGGCCTGGAGATCTTCGTGCGCTG
FLD0290	FTO_PAM_site	148924	4136	3930	206	GCAGCATGAAGCGCACCCCGACTGCCGAGGAACGAGAGCGCGAAGCTAAAGTATGTCGGGCTCCCGGGGCCTGGAGATCTTCGTGCGCTG
FLD0291	FTO_WT	215642	24994	23917	1077	GCAGCATGAAGCGCACCCCGACTGCCGAGGAACGAGAGCGCGAAGCTAAGGTATGTCGGGCTCCCGGGGCCTGGAGATCTTCGTGCGCTG
FLD0291	FTO_2_sites	215642	9705	9340	365	GCAGCATGAAGCGCACCCCGACTGCCGAGGAATGAGAGCGCGAAGCTAAAGTATGTCGGGCTCCCGGGGCCTGGAGATCTTCGTGCGCTG
FLD0291	FTO_target_site	215642	2880	2784	96	GCAGCATGAAGCGCACCCCGACTGCCGAGGAATGAGAGCGCGAAGCTAAGGTATGTCGGGCTCCCGGGGCCTGGAGATCTTCGTGCGCTG
FLD0291	FTO_PAM_site	215642	14211	13654	557	GCAGCATGAAGCGCACCCCGACTGCCGAGGAACGAGAGCGCGAAGCTAAAGTATGTCGGGCTCCCGGGGCCTGGAGATCTTCGTGCGCTG
FLD0292	FTO_WT	221218	26175	25092	1083	GCAGCATGAAGCGCACCCCGACTGCCGAGGAACGAGAGCGCGAAGCTAAGGTATGTCGGGCTCCCGGGGCCTGGAGATCTTCGTGCGCTG
FLD0292	FTO_2_sites	221218	5517	5325	192	GCAGCATGAAGCGCACCCCGACTGCCGAGGAATGAGAGCGCGAAGCTAAAGTATGTCGGGCTCCCGGGGCCTGGAGATCTTCGTGCGCTG
FLD0292	FTO_target_site	221218	2060	1966	94	GCAGCATGAAGCGCACCCCGACTGCCGAGGAATGAGAGCGCGAAGCTAAGGTATGTCGGGCTCCCGGGGCCTGGAGATCTTCGTGCGCTG
FLD0292	FTO_PAM_site	221218	8977	8592	385	GCAGCATGAAGCGCACCCCGACTGCCGAGGAACGAGAGCGCGAAGCTAAAGTATGTCGGGCTCCCGGGGCCTGGAGATCTTCGTGCGCTG
FLD0293	FTO_WT	286852	218578	209345	9233	GCAGCATGAAGCGCACCCCGACTGCCGAGGAACGAGAGCGCGAAGCTAAGGTATGTCGGGCTCCCGGGGCCTGGAGATCTTCGTGCGCTG
FLD0293	FTO_2_sites	286852	47	46	1	GCAGCATGAAGCGCACCCCGACTGCCGAGGAATGAGAGCGCGAAGCTAAAGTATGTCGGGCTCCCGGGGCCTGGAGATCTTCGTGCGCTG
FLD0293	FTO_target_site	286852	91	86	5	GCAGCATGAAGCGCACCCCGACTGCCGAGGAATGAGAGCGCGAAGCTAAGGTATGTCGGGCTCCCGGGGCCTGGAGATCTTCGTGCGCTG
FLD0293	FTO_PAM_site	286852	126	120	6	GCAGCATGAAGCGCACCCCGACTGCCGAGGAACGAGAGCGCGAAGCTAAAGTATGTCGGGCTCCCGGGGCCTGGAGATCTTCGTGCGCTG
FLD0294	FTO_WT	251320	184181	176287	7894	GCAGCATGAAGCGCACCCCGACTGCCGAGGAACGAGAGCGCGAAGCTAAGGTATGTCGGGCTCCCGGGGCCTGGAGATCTTCGTGCGCTG
FLD0294	FTO_2_sites	251320	96	92	4	GCAGCATGAAGCGCACCCCGACTGCCGAGGAATGAGAGCGCGAAGCTAAAGTATGTCGGGCTCCCGGGGCCTGGAGATCTTCGTGCGCTG
FLD0294	FTO_target_site	251320	139	133	6	GCAGCATGAAGCGCACCCCGACTGCCGAGGAATGAGAGCGCGAAGCTAAGGTATGTCGGGCTCCCGGGGCCTGGAGATCTTCGTGCGCTG
FLD0294	FTO_PAM_site	251320	182	175	7	GCAGCATGAAGCGCACCCCGACTGCCGAGGAACGAGAGCGCGAAGCTAAAGTATGTCGGGCTCCCGGGGCCTGGAGATCTTCGTGCGCTG
FLD0295	FTO_WT	282948	205509	196744	8765	GCAGCATGAAGCGCACCCCGACTGCCGAGGAACGAGAGCGCGAAGCTAAGGTATGTCGGGCTCCCGGGGCCTGGAGATCTTCGTGCGCTG
FLD0295	FTO_2_sites	282948	199	187	12	GCAGCATGAAGCGCACCCCGACTGCCGAGGAATGAGAGCGCGAAGCTAAAGTATGTCGGGCTCCCGGGGCCTGGAGATCTTCGTGCGCTG
FLD0295	FTO_target_site	282948	253	245	8	GCAGCATGAAGCGCACCCCGACTGCCGAGGAATGAGAGCGCGAAGCTAAGGTATGTCGGGCTCCCGGGGCCTGGAGATCTTCGTGCGCTG
FLD0295	FTO_PAM_site	282948	452	434	18	GCAGCATGAAGCGCACCCCGACTGCCGAGGAACGAGAGCGCGAAGCTAAAGTATGTCGGGCTCCCGGGGCCTGGAGATCTTCGTGCGCTG
FLD0296	FTO_WT	247646	182416	174665	7751	GCAGCATGAAGCGCACCCCGACTGCCGAGGAACGAGAGCGCGAAGCTAAGGTATGTCGGGCTCCCGGGGCCTGGAGATCTTCGTGCGCTG
FLD0296	FTO_2_sites	247646	270	254	16	GCAGCATGAAGCGCACCCCGACTGCCGAGGAATGAGAGCGCGAAGCTAAAGTATGTCGGGCTCCCGGGGCCTGGAGATCTTCGTGCGCTG
FLD0296	FTO_target_site	247646	152	146	6	GCAGCATGAAGCGCACCCCGACTGCCGAGGAATGAGAGCGCGAAGCTAAGGTATGTCGGGCTCCCGGGGCCTGGAGATCTTCGTGCGCTG
FLD0296	FTO_PAM_site	247646	517	495	22	GCAGCATGAAGCGCACCCCGACTGCCGAGGAACGAGAGCGCGAAGCTAAAGTATGTCGGGCTCCCGGGGCCTGGAGATCTTCGTGCGCTG
FLD0297	FTO_WT	305780	236528	226642	9886	GCAGCATGAAGCGCACCCCGACTGCCGAGGAACGAGAGCGCGAAGCTAAGGTATGTCGGGCTCCCGGGGCCTGGAGATCTTCGTGCGCTG
FLD0297	FTO_2_sites	305780	92	89	3	GCAGCATGAAGCGCACCCCGACTGCCGAGGAATGAGAGCGCGAAGCTAAAGTATGTCGGGCTCCCGGGGCCTGGAGATCTTCGTGCGCTG
FLD0297	FTO_target_site	305780	165	157	8	GCAGCATGAAGCGCACCCCGACTGCCGAGGAATGAGAGCGCGAAGCTAAGGTATGTCGGGCTCCCGGGGCCTGGAGATCTTCGTGCGCTG
FLD0297	FTO_PAM_site	305780	161	154	7	GCAGCATGAAGCGCACCCCGACTGCCGAGGAACGAGAGCGCGAAGCTAAAGTATGTCGGGCTCCCGGGGCCTGGAGATCTTCGTGCGCTG
FLD0298	FTO_WT	222386	172537	165037	7500	GCAGCATGAAGCGCACCCCGACTGCCGAGGAACGAGAGCGCGAAGCTAAGGTATGTCGGGCTCCCGGGGCCTGGAGATCTTCGTGCGCTG
FLD0298	FTO_2_sites	222386	119	118	1	GCAGCATGAAGCGCACCCCGACTGCCGAGGAATGAGAGCGCGAAGCTAAAGTATGTCGGGCTCCCGGGGCCTGGAGATCTTCGTGCGCTG
FLD0298	FTO_target_site	222386	104	100	4	GCAGCATGAAGCGCACCCCGACTGCCGAGGAATGAGAGCGCGAAGCTAAGGTATGTCGGGCTCCCGGGGCCTGGAGATCTTCGTGCGCTG
FLD0298	FTO_PAM_site	222386	172	165	7	GCAGCATGAAGCGCACCCCGACTGCCGAGGAACGAGAGCGCGAAGCTAAAGTATGTCGGGCTCCCGGGGCCTGGAGATCTTCGTGCGCTG
FLD0299	FTO_WT	257314	197161	188355	8806	GCAGCATGAAGCGCACCCCGACTGCCGAGGAACGAGAGCGCGAAGCTAAGGTATGTCGGGCTCCCGGGGCCTGGAGATCTTCGTGCGCTG
FLD0299	FTO_2_sites	257314	309	300	9	GCAGCATGAAGCGCACCCCGACTGCCGAGGAATGAGAGCGCGAAGCTAAAGTATGTCGGGCTCCCGGGGCCTGGAGATCTTCGTGCGCTG
FLD0299	FTO_target_site	257314	155	151	4	GCAGCATGAAGCGCACCCCGACTGCCGAGGAATGAGAGCGCGAAGCTAAGGTATGTCGGGCTCCCGGGGCCTGGAGATCTTCGTGCGCTG
FLD0299	FTO_PAM_site	257314	404	380	24	GCAGCATGAAGCGCACCCCGACTGCCGAGGAACGAGAGCGCGAAGCTAAAGTATGTCGGGCTCCCGGGGCCTGGAGATCTTCGTGCGCTG
FLD0300	FTO_WT	340560	264435	252818	11617	GCAGCATGAAGCGCACCCCGACTGCCGAGGAACGAGAGCGCGAAGCTAAGGTATGTCGGGCTCCCGGGGCCTGGAGATCTTCGTGCGCTG
FLD0300	FTO_2_sites	340560	673	646	27	GCAGCATGAAGCGCACCCCGACTGCCGAGGAATGAGAGCGCGAAGCTAAAGTATGTCGGGCTCCCGGGGCCTGGAGATCTTCGTGCGCTG
FLD0300	FTO_target_site	340560	424	407	17	GCAGCATGAAGCGCACCCCGACTGCCGAGGAATGAGAGCGCGAAGCTAAGGTATGTCGGGCTCCCGGGGCCTGGAGATCTTCGTGCGCTG
FLD0300	FTO_PAM_site	340560	1057	1013	44	GCAGCATGAAGCGCACCCCGACTGCCGAGGAACGAGAGCGCGAAGCTAAAGTATGTCGGGCTCCCGGGGCCTGGAGATCTTCGTGCGCTG
FLD0301	FTO_WT	271446	50564	48347	2217	GCAGCATGAAGCGCACCCCGACTGCCGAGGAACGAGAGCGCGAAGCTAAGGTATGTCGGGCTCCCGGGGCCTGGAGATCTTCGTGCGCTG
FLD0301	FTO_2_sites	271446	963	928	35	GCAGCATGAAGCGCACCCCGACTGCCGAGGAATGAGAGCGCGAAGCTAAAGTATGTCGGGCTCCCGGGGCCTGGAGATCTTCGTGCGCTG
FLD0301	FTO_target_site	271446	211	202	9	GCAGCATGAAGCGCACCCCGACTGCCGAGGAATGAGAGCGCGAAGCTAAGGTATGTCGGGCTCCCGGGGCCTGGAGATCTTCGTGCGCTG
FLD0301	FTO_PAM_site	271446	2047	1959	88	GCAGCATGAAGCGCACCCCGACTGCCGAGGAACGAGAGCGCGAAGCTAAAGTATGTCGGGCTCCCGGGGCCTGGAGATCTTCGTGCGCTG
FLD0302	FTO_WT	311468	65836	63094	2742	GCAGCATGAAGCGCACCCCGACTGCCGAGGAACGAGAGCGCGAAGCTAAGGTATGTCGGGCTCCCGGGGCCTGGAGATCTTCGTGCGCTG
FLD0302	FTO_2_sites	311468	1859	1773	86	GCAGCATGAAGCGCACCCCGACTGCCGAGGAATGAGAGCGCGAAGCTAAAGTATGTCGGGCTCCCGGGGCCTGGAGATCTTCGTGCGCTG
FLD0302	FTO_target_site	311468	1015	976	39	GCAGCATGAAGCGCACCCCGACTGCCGAGGAATGAGAGCGCGAAGCTAAGGTATGTCGGGCTCCCGGGGCCTGGAGATCTTCGTGCGCTG
FLD0302	FTO_PAM_site	311468	5209	4975	234	GCAGCATGAAGCGCACCCCGACTGCCGAGGAACGAGAGCGCGAAGCTAAAGTATGTCGGGCTCCCGGGGCCTGGAGATCTTCGTGCGCTG
FLD0303	FTO_WT	259608	35641	34111	1530	GCAGCATGAAGCGCACCCCGACTGCCGAGGAACGAGAGCGCGAAGCTAAGGTATGTCGGGCTCCCGGGGCCTGGAGATCTTCGTGCGCTG
FLD0303	FTO_2_sites	259608	6608	6369	239	GCAGCATGAAGCGCACCCCGACTGCCGAGGAATGAGAGCGCGAAGCTAAAGTATGTCGGGCTCCCGGGGCCTGGAGATCTTCGTGCGCTG
FLD0303	FTO_target_site	259608	2290	2209	81	GCAGCATGAAGCGCACCCCGACTGCCGAGGAATGAGAGCGCGAAGCTAAGGTATGTCGGGCTCCCGGGGCCTGGAGATCTTCGTGCGCTG
FLD0303	FTO_PAM_site	259608	13894	13276	618	GCAGCATGAAGCGCACCCCGACTGCCGAGGAACGAGAGCGCGAAGCTAAAGTATGTCGGGCTCCCGGGGCCTGGAGATCTTCGTGCGCTG
FLD0304	FTO_WT	239604	40454	38702	1752	GCAGCATGAAGCGCACCCCGACTGCCGAGGAACGAGAGCGCGAAGCTAAGGTATGTCGGGCTCCCGGGGCCTGGAGATCTTCGTGCGCTG
FLD0304	FTO_2_sites	239604	5029	4859	170	GCAGCATGAAGCGCACCCCGACTGCCGAGGAATGAGAGCGCGAAGCTAAAGTATGTCGGGCTCCCGGGGCCTGGAGATCTTCGTGCGCTG
FLD0304	FTO_target_site	239604	2194	2115	79	GCAGCATGAAGCGCACCCCGACTGCCGAGGAATGAGAGCGCGAAGCTAAGGTATGTCGGGCTCCCGGGGCCTGGAGATCTTCGTGCGCTG
FLD0304	FTO_PAM_site	239604	8325	7938	387	GCAGCATGAAGCGCACCCCGACTGCCGAGGAACGAGAGCGCGAAGCTAAAGTATGTCGGGCTCCCGGGGCCTGGAGATCTTCGTGCGCTG
FLD0305	FTO_WT	278424	206187	197263	8924	GCAGCATGAAGCGCACCCCGACTGCCGAGGAACGAGAGCGCGAAGCTAAGGTATGTCGGGCTCCCGGGGCCTGGAGATCTTCGTGCGCTG
FLD0305	FTO_2_sites	278424	18	17	1	GCAGCATGAAGCGCACCCCGACTGCCGAGGAATGAGAGCGCGAAGCTAAAGTATGTCGGGCTCCCGGGGCCTGGAGATCTTCGTGCGCTG
FLD0305	FTO_target_site	278424	107	102	5	GCAGCATGAAGCGCACCCCGACTGCCGAGGAATGAGAGCGCGAAGCTAAGGTATGTCGGGCTCCCGGGGCCTGGAGATCTTCGTGCGCTG
FLD0305	FTO_PAM_site	278424	198	186	12	GCAGCATGAAGCGCACCCCGACTGCCGAGGAACGAGAGCGCGAAGCTAAAGTATGTCGGGCTCCCGGGGCCTGGAGATCTTCGTGCGCTG
FLD0306	FTO_WT	330016	252179	241760	10419	GCAGCATGAAGCGCACCCCGACTGCCGAGGAACGAGAGCGCGAAGCTAAGGTATGTCGGGCTCCCGGGGCCTGGAGATCTTCGTGCGCTG
FLD0306	FTO_2_sites	330016	50	50	0	GCAGCATGAAGCGCACCCCGACTGCCGAGGAATGAGAGCGCGAAGCTAAAGTATGTCGGGCTCCCGGGGCCTGGAGATCTTCGTGCGCTG
FLD0306	FTO_target_site	330016	120	118	2	GCAGCATGAAGCGCACCCCGACTGCCGAGGAATGAGAGCGCGAAGCTAAGGTATGTCGGGCTCCCGGGGCCTGGAGATCTTCGTGCGCTG
FLD0306	FTO_PAM_site	330016	358	332	26	GCAGCATGAAGCGCACCCCGACTGCCGAGGAACGAGAGCGCGAAGCTAAAGTATGTCGGGCTCCCGGGGCCTGGAGATCTTCGTGCGCTG
FLD0307	FTO_WT	279618	210720	201673	9047	GCAGCATGAAGCGCACCCCGACTGCCGAGGAACGAGAGCGCGAAGCTAAGGTATGTCGGGCTCCCGGGGCCTGGAGATCTTCGTGCGCTG
FLD0307	FTO_2_sites	279618	119	115	4	GCAGCATGAAGCGCACCCCGACTGCCGAGGAATGAGAGCGCGAAGCTAAAGTATGTCGGGCTCCCGGGGCCTGGAGATCTTCGTGCGCTG
FLD0307	FTO_target_site	279618	132	124	8	GCAGCATGAAGCGCACCCCGACTGCCGAGGAATGAGAGCGCGAAGCTAAGGTATGTCGGGCTCCCGGGGCCTGGAGATCTTCGTGCGCTG
FLD0307	FTO_PAM_site	279618	211	203	8	GCAGCATGAAGCGCACCCCGACTGCCGAGGAACGAGAGCGCGAAGCTAAAGTATGTCGGGCTCCCGGGGCCTGGAGATCTTCGTGCGCTG
FLD0308	FTO_WT	298376	225598	216283	9315	GCAGCATGAAGCGCACCCCGACTGCCGAGGAACGAGAGCGCGAAGCTAAGGTATGTCGGGCTCCCGGGGCCTGGAGATCTTCGTGCGCTG
FLD0308	FTO_2_sites	298376	104	102	2	GCAGCATGAAGCGCACCCCGACTGCCGAGGAATGAGAGCGCGAAGCTAAAGTATGTCGGGCTCCCGGGGCCTGGAGATCTTCGTGCGCTG
FLD0308	FTO_target_site	298376	224	213	11	GCAGCATGAAGCGCACCCCGACTGCCGAGGAATGAGAGCGCGAAGCTAAGGTATGTCGGGCTCCCGGGGCCTGGAGATCTTCGTGCGCTG
FLD0308	FTO_PAM_site	298376	212	201	11	GCAGCATGAAGCGCACCCCGACTGCCGAGGAACGAGAGCGCGAAGCTAAAGTATGTCGGGCTCCCGGGGCCTGGAGATCTTCGTGCGCTG
FLD0309	FTO_WT	277510	201326	192504	8822	GCAGCATGAAGCGCACCCCGACTGCCGAGGAACGAGAGCGCGAAGCTAAGGTATGTCGGGCTCCCGGGGCCTGGAGATCTTCGTGCGCTG
FLD0309	FTO_2_sites	277510	59	56	3	GCAGCATGAAGCGCACCCCGACTGCCGAGGAATGAGAGCGCGAAGCTAAAGTATGTCGGGCTCCCGGGGCCTGGAGATCTTCGTGCGCTG
FLD0309	FTO_target_site	277510	106	102	4	GCAGCATGAAGCGCACCCCGACTGCCGAGGAATGAGAGCGCGAAGCTAAGGTATGTCGGGCTCCCGGGGCCTGGAGATCTTCGTGCGCTG
FLD0309	FTO_PAM_site	277510	133	127	6	GCAGCATGAAGCGCACCCCGACTGCCGAGGAACGAGAGCGCGAAGCTAAAGTATGTCGGGCTCCCGGGGCCTGGAGATCTTCGTGCGCTG
FLD0310	FTO_WT	266434	138803	132831	5972	GCAGCATGAAGCGCACCCCGACTGCCGAGGAACGAGAGCGCGAAGCTAAGGTATGTCGGGCTCCCGGGGCCTGGAGATCTTCGTGCGCTG
FLD0310	FTO_2_sites	266434	60	57	3	GCAGCATGAAGCGCACCCCGACTGCCGAGGAATGAGAGCGCGAAGCTAAAGTATGTCGGGCTCCCGGGGCCTGGAGATCTTCGTGCGCTG
FLD0310	FTO_target_site	266434	91	89	2	GCAGCATGAAGCGCACCCCGACTGCCGAGGAATGAGAGCGCGAAGCTAAGGTATGTCGGGCTCCCGGGGCCTGGAGATCTTCGTGCGCTG
FLD0310	FTO_PAM_site	266434	105	102	3	GCAGCATGAAGCGCACCCCGACTGCCGAGGAACGAGAGCGCGAAGCTAAAGTATGTCGGGCTCCCGGGGCCTGGAGATCTTCGTGCGCTG
FLD0311	FTO_WT	316658	245236	234487	10749	GCAGCATGAAGCGCACCCCGACTGCCGAGGAACGAGAGCGCGAAGCTAAGGTATGTCGGGCTCCCGGGGCCTGGAGATCTTCGTGCGCTG
FLD0311	FTO_2_sites	316658	219	213	6	GCAGCATGAAGCGCACCCCGACTGCCGAGGAATGAGAGCGCGAAGCTAAAGTATGTCGGGCTCCCGGGGCCTGGAGATCTTCGTGCGCTG
FLD0311	FTO_target_site	316658	157	153	4	GCAGCATGAAGCGCACCCCGACTGCCGAGGAATGAGAGCGCGAAGCTAAGGTATGTCGGGCTCCCGGGGCCTGGAGATCTTCGTGCGCTG
FLD0311	FTO_PAM_site	316658	378	356	22	GCAGCATGAAGCGCACCCCGACTGCCGAGGAACGAGAGCGCGAAGCTAAAGTATGTCGGGCTCCCGGGGCCTGGAGATCTTCGTGCGCTG
FLD0312	FTO_WT	310036	236257	226002	10255	GCAGCATGAAGCGCACCCCGACTGCCGAGGAACGAGAGCGCGAAGCTAAGGTATGTCGGGCTCCCGGGGCCTGGAGATCTTCGTGCGCTG
FLD0312	FTO_2_sites	310036	1767	1709	58	GCAGCATGAAGCGCACCCCGACTGCCGAGGAATGAGAGCGCGAAGCTAAAGTATGTCGGGCTCCCGGGGCCTGGAGATCTTCGTGCGCTG
FLD0312	FTO_target_site	310036	420	412	8	GCAGCATGAAGCGCACCCCGACTGCCGAGGAATGAGAGCGCGAAGCTAAGGTATGTCGGGCTCCCGGGGCCTGGAGATCTTCGTGCGCTG
FLD0312	FTO_PAM_site	310036	1096	1042	54	GCAGCATGAAGCGCACCCCGACTGCCGAGGAACGAGAGCGCGAAGCTAAAGTATGTCGGGCTCCCGGGGCCTGGAGATCTTCGTGCGCTG
FLD0313	FTO_WT	138994	17659	16877	782	GCAGCATGAAGCGCACCCCGACTGCCGAGGAACGAGAGCGCGAAGCTAAGGTATGTCGGGCTCCCGGGGCCTGGAGATCTTCGTGCGCTG
FLD0313	FTO_2_sites	138994	488	471	17	GCAGCATGAAGCGCACCCCGACTGCCGAGGAATGAGAGCGCGAAGCTAAAGTATGTCGGGCTCCCGGGGCCTGGAGATCTTCGTGCGCTG
FLD0313	FTO_target_site	138994	127	120	7	GCAGCATGAAGCGCACCCCGACTGCCGAGGAATGAGAGCGCGAAGCTAAGGTATGTCGGGCTCCCGGGGCCTGGAGATCTTCGTGCGCTG
FLD0313	FTO_PAM_site	138994	297	281	16	GCAGCATGAAGCGCACCCCGACTGCCGAGGAACGAGAGCGCGAAGCTAAAGTATGTCGGGCTCCCGGGGCCTGGAGATCTTCGTGCGCTG
FLD0314	FTO_WT	298008	77842	74449	3393	GCAGCATGAAGCGCACCCCGACTGCCGAGGAACGAGAGCGCGAAGCTAAGGTATGTCGGGCTCCCGGGGCCTGGAGATCTTCGTGCGCTG
FLD0314	FTO_2_sites	298008	1231	1187	44	GCAGCATGAAGCGCACCCCGACTGCCGAGGAATGAGAGCGCGAAGCTAAAGTATGTCGGGCTCCCGGGGCCTGGAGATCTTCGTGCGCTG
FLD0314	FTO_target_site	298008	976	935	41	GCAGCATGAAGCGCACCCCGACTGCCGAGGAATGAGAGCGCGAAGCTAAGGTATGTCGGGCTCCCGGGGCCTGGAGATCTTCGTGCGCTG
FLD0314	FTO_PAM_site	298008	3445	3306	139	GCAGCATGAAGCGCACCCCGACTGCCGAGGAACGAGAGCGCGAAGCTAAAGTATGTCGGGCTCCCGGGGCCTGGAGATCTTCGTGCGCTG
FLD0315	FTO_WT	243128	45764	43678	2086	GCAGCATGAAGCGCACCCCGACTGCCGAGGAACGAGAGCGCGAAGCTAAGGTATGTCGGGCTCCCGGGGCCTGGAGATCTTCGTGCGCTG
FLD0315	FTO_2_sites	243128	4675	4503	172	GCAGCATGAAGCGCACCCCGACTGCCGAGGAATGAGAGCGCGAAGCTAAAGTATGTCGGGCTCCCGGGGCCTGGAGATCTTCGTGCGCTG
FLD0315	FTO_target_site	243128	1568	1512	56	GCAGCATGAAGCGCACCCCGACTGCCGAGGAATGAGAGCGCGAAGCTAAGGTATGTCGGGCTCCCGGGGCCTGGAGATCTTCGTGCGCTG
FLD0315	FTO_PAM_site	243128	9711	9287	424	GCAGCATGAAGCGCACCCCGACTGCCGAGGAACGAGAGCGCGAAGCTAAAGTATGTCGGGCTCCCGGGGCCTGGAGATCTTCGTGCGCTG
FLD0316	FTO_WT	191426	33975	32546	1429	GCAGCATGAAGCGCACCCCGACTGCCGAGGAACGAGAGCGCGAAGCTAAGGTATGTCGGGCTCCCGGGGCCTGGAGATCTTCGTGCGCTG
FLD0316	FTO_2_sites	191426	2495	2416	79	GCAGCATGAAGCGCACCCCGACTGCCGAGGAATGAGAGCGCGAAGCTAAAGTATGTCGGGCTCCCGGGGCCTGGAGATCTTCGTGCGCTG
FLD0316	FTO_target_site	191426	1353	1315	38	GCAGCATGAAGCGCACCCCGACTGCCGAGGAATGAGAGCGCGAAGCTAAGGTATGTCGGGCTCCCGGGGCCTGGAGATCTTCGTGCGCTG
FLD0316	FTO_PAM_site	191426	6019	5781	238	GCAGCATGAAGCGCACCCCGACTGCCGAGGAACGAGAGCGCGAAGCTAAAGTATGTCGGGCTCCCGGGGCCTGGAGATCTTCGTGCGCTG
FLD0317	FTO_WT	295862	223133	213466	9667	GCAGCATGAAGCGCACCCCGACTGCCGAGGAACGAGAGCGCGAAGCTAAGGTATGTCGGGCTCCCGGGGCCTGGAGATCTTCGTGCGCTG
FLD0317	FTO_2_sites	295862	15	14	1	GCAGCATGAAGCGCACCCCGACTGCCGAGGAATGAGAGCGCGAAGCTAAAGTATGTCGGGCTCCCGGGGCCTGGAGATCTTCGTGCGCTG
FLD0317	FTO_target_site	295862	82	76	6	GCAGCATGAAGCGCACCCCGACTGCCGAGGAATGAGAGCGCGAAGCTAAGGTATGTCGGGCTCCCGGGGCCTGGAGATCTTCGTGCGCTG
FLD0317	FTO_PAM_site	295862	115	111	4	GCAGCATGAAGCGCACCCCGACTGCCGAGGAACGAGAGCGCGAAGCTAAAGTATGTCGGGCTCCCGGGGCCTGGAGATCTTCGTGCGCTG
FLD0318	FTO_WT	319084	242360	232298	10062	GCAGCATGAAGCGCACCCCGACTGCCGAGGAACGAGAGCGCGAAGCTAAGGTATGTCGGGCTCCCGGGGCCTGGAGATCTTCGTGCGCTG
FLD0318	FTO_2_sites	319084	45	43	2	GCAGCATGAAGCGCACCCCGACTGCCGAGGAATGAGAGCGCGAAGCTAAAGTATGTCGGGCTCCCGGGGCCTGGAGATCTTCGTGCGCTG
FLD0318	FTO_target_site	319084	121	114	7	GCAGCATGAAGCGCACCCCGACTGCCGAGGAATGAGAGCGCGAAGCTAAGGTATGTCGGGCTCCCGGGGCCTGGAGATCTTCGTGCGCTG
FLD0318	FTO_PAM_site	319084	137	133	4	GCAGCATGAAGCGCACCCCGACTGCCGAGGAACGAGAGCGCGAAGCTAAAGTATGTCGGGCTCCCGGGGCCTGGAGATCTTCGTGCGCTG
FLD0319	FTO_WT	316968	238312	227854	10458	GCAGCATGAAGCGCACCCCGACTGCCGAGGAACGAGAGCGCGAAGCTAAGGTATGTCGGGCTCCCGGGGCCTGGAGATCTTCGTGCGCTG
FLD0319	FTO_2_sites	316968	48	48	0	GCAGCATGAAGCGCACCCCGACTGCCGAGGAATGAGAGCGCGAAGCTAAAGTATGTCGGGCTCCCGGGGCCTGGAGATCTTCGTGCGCTG
FLD0319	FTO_target_site	316968	131	128	3	GCAGCATGAAGCGCACCCCGACTGCCGAGGAATGAGAGCGCGAAGCTAAGGTATGTCGGGCTCCCGGGGCCTGGAGATCTTCGTGCGCTG
FLD0319	FTO_PAM_site	316968	293	284	9	GCAGCATGAAGCGCACCCCGACTGCCGAGGAACGAGAGCGCGAAGCTAAAGTATGTCGGGCTCCCGGGGCCTGGAGATCTTCGTGCGCTG
FLD0320	FTO_WT	410206	313663	300468	13195	GCAGCATGAAGCGCACCCCGACTGCCGAGGAACGAGAGCGCGAAGCTAAGGTATGTCGGGCTCCCGGGGCCTGGAGATCTTCGTGCGCTG
FLD0320	FTO_2_sites	410206	166	159	7	GCAGCATGAAGCGCACCCCGACTGCCGAGGAATGAGAGCGCGAAGCTAAAGTATGTCGGGCTCCCGGGGCCTGGAGATCTTCGTGCGCTG
FLD0320	FTO_target_site	410206	198	187	11	GCAGCATGAAGCGCACCCCGACTGCCGAGGAATGAGAGCGCGAAGCTAAGGTATGTCGGGCTCCCGGGGCCTGGAGATCTTCGTGCGCTG
FLD0320	FTO_PAM_site	410206	278	261	17	GCAGCATGAAGCGCACCCCGACTGCCGAGGAACGAGAGCGCGAAGCTAAAGTATGTCGGGCTCCCGGGGCCTGGAGATCTTCGTGCGCTG
FLD0321	FTO_WT	233714	181376	173428	7948	GCAGCATGAAGCGCACCCCGACTGCCGAGGAACGAGAGCGCGAAGCTAAGGTATGTCGGGCTCCCGGGGCCTGGAGATCTTCGTGCGCTG
FLD0321	FTO_2_sites	233714	34	34	0	GCAGCATGAAGCGCACCCCGACTGCCGAGGAATGAGAGCGCGAAGCTAAAGTATGTCGGGCTCCCGGGGCCTGGAGATCTTCGTGCGCTG
FLD0321	FTO_target_site	233714	118	113	5	GCAGCATGAAGCGCACCCCGACTGCCGAGGAATGAGAGCGCGAAGCTAAGGTATGTCGGGCTCCCGGGGCCTGGAGATCTTCGTGCGCTG
FLD0321	FTO_PAM_site	233714	74	70	4	GCAGCATGAAGCGCACCCCGACTGCCGAGGAACGAGAGCGCGAAGCTAAAGTATGTCGGGCTCCCGGGGCCTGGAGATCTTCGTGCGCTG
FLD0322	FTO_WT	309730	239313	228578	10735	GCAGCATGAAGCGCACCCCGACTGCCGAGGAACGAGAGCGCGAAGCTAAGGTATGTCGGGCTCCCGGGGCCTGGAGATCTTCGTGCGCTG
FLD0322	FTO_2_sites	309730	50	48	2	GCAGCATGAAGCGCACCCCGACTGCCGAGGAATGAGAGCGCGAAGCTAAAGTATGTCGGGCTCCCGGGGCCTGGAGATCTTCGTGCGCTG
FLD0322	FTO_target_site	309730	138	126	12	GCAGCATGAAGCGCACCCCGACTGCCGAGGAATGAGAGCGCGAAGCTAAGGTATGTCGGGCTCCCGGGGCCTGGAGATCTTCGTGCGCTG
FLD0322	FTO_PAM_site	309730	282	270	12	GCAGCATGAAGCGCACCCCGACTGCCGAGGAACGAGAGCGCGAAGCTAAAGTATGTCGGGCTCCCGGGGCCTGGAGATCTTCGTGCGCTG
FLD0323	FTO_WT	222184	172300	164740	7560	GCAGCATGAAGCGCACCCCGACTGCCGAGGAACGAGAGCGCGAAGCTAAGGTATGTCGGGCTCCCGGGGCCTGGAGATCTTCGTGCGCTG
FLD0323	FTO_2_sites	222184	73	71	2	GCAGCATGAAGCGCACCCCGACTGCCGAGGAATGAGAGCGCGAAGCTAAAGTATGTCGGGCTCCCGGGGCCTGGAGATCTTCGTGCGCTG
FLD0323	FTO_target_site	222184	144	136	8	GCAGCATGAAGCGCACCCCGACTGCCGAGGAATGAGAGCGCGAAGCTAAGGTATGTCGGGCTCCCGGGGCCTGGAGATCTTCGTGCGCTG
FLD0323	FTO_PAM_site	222184	194	188	6	GCAGCATGAAGCGCACCCCGACTGCCGAGGAACGAGAGCGCGAAGCTAAAGTATGTCGGGCTCCCGGGGCCTGGAGATCTTCGTGCGCTG
FLD0324	FTO_WT	130176	51511	49336	2175	GCAGCATGAAGCGCACCCCGACTGCCGAGGAACGAGAGCGCGAAGCTAAGGTATGTCGGGCTCCCGGGGCCTGGAGATCTTCGTGCGCTG
FLD0324	FTO_2_sites	130176	121	120	1	GCAGCATGAAGCGCACCCCGACTGCCGAGGAATGAGAGCGCGAAGCTAAAGTATGTCGGGCTCCCGGGGCCTGGAGATCTTCGTGCGCTG
FLD0324	FTO_target_site	130176	94	93	1	GCAGCATGAAGCGCACCCCGACTGCCGAGGAATGAGAGCGCGAAGCTAAGGTATGTCGGGCTCCCGGGGCCTGGAGATCTTCGTGCGCTG
FLD0324	FTO_PAM_site	130176	150	144	6	GCAGCATGAAGCGCACCCCGACTGCCGAGGAACGAGAGCGCGAAGCTAAAGTATGTCGGGCTCCCGGGGCCTGGAGATCTTCGTGCGCTG

### Sheet: amplicount Study 2
sample_id	target_id	total_reads	target_reads	target_filtered_reads	target_low_quality_reads	sequence
FLD0193	FTO_WT	257462	42090	41443	647	GCAGCATGAAGCGCACCCCGACTGCCGAGGAACGAGAGCGCGAAGCTAAGGTATGTCGGGCTCCCGGGGCCTGGAGATCTTCGTGCGCTG
FLD0193	FTO_2_sites	257462	2126	2094	32	GCAGCATGAAGCGCACCCCGACTGCCGAGGAATGAGAGCGCGAAGCTAAAGTATGTCGGGCTCCCGGGGCCTGGAGATCTTCGTGCGCTG
FLD0193	FTO_target_site	257462	1249	1234	15	GCAGCATGAAGCGCACCCCGACTGCCGAGGAATGAGAGCGCGAAGCTAAGGTATGTCGGGCTCCCGGGGCCTGGAGATCTTCGTGCGCTG
FLD0193	FTO_PAM_site	257462	3302	3251	51	GCAGCATGAAGCGCACCCCGACTGCCGAGGAACGAGAGCGCGAAGCTAAAGTATGTCGGGCTCCCGGGGCCTGGAGATCTTCGTGCGCTG
FLD0194	FTO_WT	257088	27558	27160	398	GCAGCATGAAGCGCACCCCGACTGCCGAGGAACGAGAGCGCGAAGCTAAGGTATGTCGGGCTCCCGGGGCCTGGAGATCTTCGTGCGCTG
FLD0194	FTO_2_sites	257088	6746	6671	75	GCAGCATGAAGCGCACCCCGACTGCCGAGGAATGAGAGCGCGAAGCTAAAGTATGTCGGGCTCCCGGGGCCTGGAGATCTTCGTGCGCTG
FLD0194	FTO_target_site	257088	2988	2955	33	GCAGCATGAAGCGCACCCCGACTGCCGAGGAATGAGAGCGCGAAGCTAAGGTATGTCGGGCTCCCGGGGCCTGGAGATCTTCGTGCGCTG
FLD0194	FTO_PAM_site	257088	12003	11825	178	GCAGCATGAAGCGCACCCCGACTGCCGAGGAACGAGAGCGCGAAGCTAAAGTATGTCGGGCTCCCGGGGCCTGGAGATCTTCGTGCGCTG
FLD0195	FTO_WT	240028	32603	32128	475	GCAGCATGAAGCGCACCCCGACTGCCGAGGAACGAGAGCGCGAAGCTAAGGTATGTCGGGCTCCCGGGGCCTGGAGATCTTCGTGCGCTG
FLD0195	FTO_2_sites	240028	4634	4573	61	GCAGCATGAAGCGCACCCCGACTGCCGAGGAATGAGAGCGCGAAGCTAAAGTATGTCGGGCTCCCGGGGCCTGGAGATCTTCGTGCGCTG
FLD0195	FTO_target_site	240028	3556	3504	52	GCAGCATGAAGCGCACCCCGACTGCCGAGGAATGAGAGCGCGAAGCTAAGGTATGTCGGGCTCCCGGGGCCTGGAGATCTTCGTGCGCTG
FLD0195	FTO_PAM_site	240028	7318	7206	112	GCAGCATGAAGCGCACCCCGACTGCCGAGGAACGAGAGCGCGAAGCTAAAGTATGTCGGGCTCCCGGGGCCTGGAGATCTTCGTGCGCTG
FLD0196	FTO_WT	243156	39671	39096	575	GCAGCATGAAGCGCACCCCGACTGCCGAGGAACGAGAGCGCGAAGCTAAGGTATGTCGGGCTCCCGGGGCCTGGAGATCTTCGTGCGCTG
FLD0196	FTO_2_sites	243156	3	2	1	GCAGCATGAAGCGCACCCCGACTGCCGAGGAATGAGAGCGCGAAGCTAAAGTATGTCGGGCTCCCGGGGCCTGGAGATCTTCGTGCGCTG
FLD0196	FTO_target_site	243156	16	15	1	GCAGCATGAAGCGCACCCCGACTGCCGAGGAATGAGAGCGCGAAGCTAAGGTATGTCGGGCTCCCGGGGCCTGGAGATCTTCGTGCGCTG
FLD0196	FTO_PAM_site	243156	12	12	0	GCAGCATGAAGCGCACCCCGACTGCCGAGGAACGAGAGCGCGAAGCTAAAGTATGTCGGGCTCCCGGGGCCTGGAGATCTTCGTGCGCTG
FLD0205	FTO_WT	186426	36131	35625	506	GCAGCATGAAGCGCACCCCGACTGCCGAGGAACGAGAGCGCGAAGCTAAGGTATGTCGGGCTCCCGGGGCCTGGAGATCTTCGTGCGCTG
FLD0205	FTO_2_sites	186426	1821	1795	26	GCAGCATGAAGCGCACCCCGACTGCCGAGGAATGAGAGCGCGAAGCTAAAGTATGTCGGGCTCCCGGGGCCTGGAGATCTTCGTGCGCTG
FLD0205	FTO_target_site	186426	976	964	12	GCAGCATGAAGCGCACCCCGACTGCCGAGGAATGAGAGCGCGAAGCTAAGGTATGTCGGGCTCCCGGGGCCTGGAGATCTTCGTGCGCTG
FLD0205	FTO_PAM_site	186426	2549	2523	26	GCAGCATGAAGCGCACCCCGACTGCCGAGGAACGAGAGCGCGAAGCTAAAGTATGTCGGGCTCCCGGGGCCTGGAGATCTTCGTGCGCTG
FLD0206	FTO_WT	238566	28326	27906	420	GCAGCATGAAGCGCACCCCGACTGCCGAGGAACGAGAGCGCGAAGCTAAGGTATGTCGGGCTCCCGGGGCCTGGAGATCTTCGTGCGCTG
FLD0206	FTO_2_sites	238566	6059	6003	56	GCAGCATGAAGCGCACCCCGACTGCCGAGGAATGAGAGCGCGAAGCTAAAGTATGTCGGGCTCCCGGGGCCTGGAGATCTTCGTGCGCTG
FLD0206	FTO_target_site	238566	2499	2466	33	GCAGCATGAAGCGCACCCCGACTGCCGAGGAATGAGAGCGCGAAGCTAAGGTATGTCGGGCTCCCGGGGCCTGGAGATCTTCGTGCGCTG
FLD0206	FTO_PAM_site	238566	8791	8650	141	GCAGCATGAAGCGCACCCCGACTGCCGAGGAACGAGAGCGCGAAGCTAAAGTATGTCGGGCTCCCGGGGCCTGGAGATCTTCGTGCGCTG
FLD0207	FTO_WT	297866	48083	47463	620	GCAGCATGAAGCGCACCCCGACTGCCGAGGAACGAGAGCGCGAAGCTAAGGTATGTCGGGCTCCCGGGGCCTGGAGATCTTCGTGCGCTG
FLD0207	FTO_2_sites	297866	5268	5205	63	GCAGCATGAAGCGCACCCCGACTGCCGAGGAATGAGAGCGCGAAGCTAAAGTATGTCGGGCTCCCGGGGCCTGGAGATCTTCGTGCGCTG
FLD0207	FTO_target_site	297866	2629	2597	32	GCAGCATGAAGCGCACCCCGACTGCCGAGGAATGAGAGCGCGAAGCTAAGGTATGTCGGGCTCCCGGGGCCTGGAGATCTTCGTGCGCTG
FLD0207	FTO_PAM_site	297866	8344	8230	114	GCAGCATGAAGCGCACCCCGACTGCCGAGGAACGAGAGCGCGAAGCTAAAGTATGTCGGGCTCCCGGGGCCTGGAGATCTTCGTGCGCTG
FLD0208	FTO_WT	191398	60046	59197	849	GCAGCATGAAGCGCACCCCGACTGCCGAGGAACGAGAGCGCGAAGCTAAGGTATGTCGGGCTCCCGGGGCCTGGAGATCTTCGTGCGCTG
FLD0208	FTO_2_sites	191398	2	2	0	GCAGCATGAAGCGCACCCCGACTGCCGAGGAATGAGAGCGCGAAGCTAAAGTATGTCGGGCTCCCGGGGCCTGGAGATCTTCGTGCGCTG
FLD0208	FTO_target_site	191398	24	24	0	GCAGCATGAAGCGCACCCCGACTGCCGAGGAATGAGAGCGCGAAGCTAAGGTATGTCGGGCTCCCGGGGCCTGGAGATCTTCGTGCGCTG
FLD0208	FTO_PAM_site	191398	26	26	0	GCAGCATGAAGCGCACCCCGACTGCCGAGGAACGAGAGCGCGAAGCTAAAGTATGTCGGGCTCCCGGGGCCTGGAGATCTTCGTGCGCTG
FLD0217	FTO_WT	295286	59379	58511	868	GCAGCATGAAGCGCACCCCGACTGCCGAGGAACGAGAGCGCGAAGCTAAGGTATGTCGGGCTCCCGGGGCCTGGAGATCTTCGTGCGCTG
FLD0217	FTO_2_sites	295286	2496	2465	31	GCAGCATGAAGCGCACCCCGACTGCCGAGGAATGAGAGCGCGAAGCTAAAGTATGTCGGGCTCCCGGGGCCTGGAGATCTTCGTGCGCTG
FLD0217	FTO_target_site	295286	1146	1136	10	GCAGCATGAAGCGCACCCCGACTGCCGAGGAATGAGAGCGCGAAGCTAAGGTATGTCGGGCTCCCGGGGCCTGGAGATCTTCGTGCGCTG
FLD0217	FTO_PAM_site	295286	3441	3389	52	GCAGCATGAAGCGCACCCCGACTGCCGAGGAACGAGAGCGCGAAGCTAAAGTATGTCGGGCTCCCGGGGCCTGGAGATCTTCGTGCGCTG
FLD0218	FTO_WT	236072	23783	23457	326	GCAGCATGAAGCGCACCCCGACTGCCGAGGAACGAGAGCGCGAAGCTAAGGTATGTCGGGCTCCCGGGGCCTGGAGATCTTCGTGCGCTG
FLD0218	FTO_2_sites	236072	4827	4758	69	GCAGCATGAAGCGCACCCCGACTGCCGAGGAATGAGAGCGCGAAGCTAAAGTATGTCGGGCTCCCGGGGCCTGGAGATCTTCGTGCGCTG
FLD0218	FTO_target_site	236072	2288	2265	23	GCAGCATGAAGCGCACCCCGACTGCCGAGGAATGAGAGCGCGAAGCTAAGGTATGTCGGGCTCCCGGGGCCTGGAGATCTTCGTGCGCTG
FLD0218	FTO_PAM_site	236072	7385	7275	110	GCAGCATGAAGCGCACCCCGACTGCCGAGGAACGAGAGCGCGAAGCTAAAGTATGTCGGGCTCCCGGGGCCTGGAGATCTTCGTGCGCTG
FLD0219	FTO_WT	194858	40422	39886	536	GCAGCATGAAGCGCACCCCGACTGCCGAGGAACGAGAGCGCGAAGCTAAGGTATGTCGGGCTCCCGGGGCCTGGAGATCTTCGTGCGCTG
FLD0219	FTO_2_sites	194858	2791	2755	36	GCAGCATGAAGCGCACCCCGACTGCCGAGGAATGAGAGCGCGAAGCTAAAGTATGTCGGGCTCCCGGGGCCTGGAGATCTTCGTGCGCTG
FLD0219	FTO_target_site	194858	2152	2121	31	GCAGCATGAAGCGCACCCCGACTGCCGAGGAATGAGAGCGCGAAGCTAAGGTATGTCGGGCTCCCGGGGCCTGGAGATCTTCGTGCGCTG
FLD0219	FTO_PAM_site	194858	5830	5737	93	GCAGCATGAAGCGCACCCCGACTGCCGAGGAACGAGAGCGCGAAGCTAAAGTATGTCGGGCTCCCGGGGCCTGGAGATCTTCGTGCGCTG
FLD0220	FTO_WT	186828	69877	68967	910	GCAGCATGAAGCGCACCCCGACTGCCGAGGAACGAGAGCGCGAAGCTAAGGTATGTCGGGCTCCCGGGGCCTGGAGATCTTCGTGCGCTG
FLD0220	FTO_2_sites	186828	2	2	0	GCAGCATGAAGCGCACCCCGACTGCCGAGGAATGAGAGCGCGAAGCTAAAGTATGTCGGGCTCCCGGGGCCTGGAGATCTTCGTGCGCTG
FLD0220	FTO_target_site	186828	21	21	0	GCAGCATGAAGCGCACCCCGACTGCCGAGGAATGAGAGCGCGAAGCTAAGGTATGTCGGGCTCCCGGGGCCTGGAGATCTTCGTGCGCTG
FLD0220	FTO_PAM_site	186828	32	30	2	GCAGCATGAAGCGCACCCCGACTGCCGAGGAACGAGAGCGCGAAGCTAAAGTATGTCGGGCTCCCGGGGCCTGGAGATCTTCGTGCGCTG
FLD0329	FTO_WT	369124	48764	48061	703	GCAGCATGAAGCGCACCCCGACTGCCGAGGAACGAGAGCGCGAAGCTAAGGTATGTCGGGCTCCCGGGGCCTGGAGATCTTCGTGCGCTG
FLD0329	FTO_2_sites	369124	2625	2599	26	GCAGCATGAAGCGCACCCCGACTGCCGAGGAATGAGAGCGCGAAGCTAAAGTATGTCGGGCTCCCGGGGCCTGGAGATCTTCGTGCGCTG
FLD0329	FTO_target_site	369124	1649	1631	18	GCAGCATGAAGCGCACCCCGACTGCCGAGGAATGAGAGCGCGAAGCTAAGGTATGTCGGGCTCCCGGGGCCTGGAGATCTTCGTGCGCTG
FLD0329	FTO_PAM_site	369124	4084	4013	71	GCAGCATGAAGCGCACCCCGACTGCCGAGGAACGAGAGCGCGAAGCTAAAGTATGTCGGGCTCCCGGGGCCTGGAGATCTTCGTGCGCTG
FLD0330	FTO_WT	327726	24008	23652	356	GCAGCATGAAGCGCACCCCGACTGCCGAGGAACGAGAGCGCGAAGCTAAGGTATGTCGGGCTCCCGGGGCCTGGAGATCTTCGTGCGCTG
FLD0330	FTO_2_sites	327726	5541	5466	75	GCAGCATGAAGCGCACCCCGACTGCCGAGGAATGAGAGCGCGAAGCTAAAGTATGTCGGGCTCCCGGGGCCTGGAGATCTTCGTGCGCTG
FLD0330	FTO_target_site	327726	2577	2541	36	GCAGCATGAAGCGCACCCCGACTGCCGAGGAATGAGAGCGCGAAGCTAAGGTATGTCGGGCTCCCGGGGCCTGGAGATCTTCGTGCGCTG
FLD0330	FTO_PAM_site	327726	9418	9276	142	GCAGCATGAAGCGCACCCCGACTGCCGAGGAACGAGAGCGCGAAGCTAAAGTATGTCGGGCTCCCGGGGCCTGGAGATCTTCGTGCGCTG
FLD0331	FTO_WT	243752	19672	19395	277	GCAGCATGAAGCGCACCCCGACTGCCGAGGAACGAGAGCGCGAAGCTAAGGTATGTCGGGCTCCCGGGGCCTGGAGATCTTCGTGCGCTG
FLD0331	FTO_2_sites	243752	4380	4334	46	GCAGCATGAAGCGCACCCCGACTGCCGAGGAATGAGAGCGCGAAGCTAAAGTATGTCGGGCTCCCGGGGCCTGGAGATCTTCGTGCGCTG
FLD0331	FTO_target_site	243752	2207	2181	26	GCAGCATGAAGCGCACCCCGACTGCCGAGGAATGAGAGCGCGAAGCTAAGGTATGTCGGGCTCCCGGGGCCTGGAGATCTTCGTGCGCTG
FLD0331	FTO_PAM_site	243752	6457	6350	107	GCAGCATGAAGCGCACCCCGACTGCCGAGGAACGAGAGCGCGAAGCTAAAGTATGTCGGGCTCCCGGGGCCTGGAGATCTTCGTGCGCTG
FLD0332	FTO_WT	356898	68207	67253	954	GCAGCATGAAGCGCACCCCGACTGCCGAGGAACGAGAGCGCGAAGCTAAGGTATGTCGGGCTCCCGGGGCCTGGAGATCTTCGTGCGCTG
FLD0332	FTO_target_site	356898	40	39	1	GCAGCATGAAGCGCACCCCGACTGCCGAGGAATGAGAGCGCGAAGCTAAGGTATGTCGGGCTCCCGGGGCCTGGAGATCTTCGTGCGCTG
FLD0332	FTO_PAM_site	356898	40	36	4	GCAGCATGAAGCGCACCCCGACTGCCGAGGAACGAGAGCGCGAAGCTAAAGTATGTCGGGCTCCCGGGGCCTGGAGATCTTCGTGCGCTG
FLD0341	FTO_WT	305446	38668	38085	583	GCAGCATGAAGCGCACCCCGACTGCCGAGGAACGAGAGCGCGAAGCTAAGGTATGTCGGGCTCCCGGGGCCTGGAGATCTTCGTGCGCTG
FLD0341	FTO_2_sites	305446	1355	1343	12	GCAGCATGAAGCGCACCCCGACTGCCGAGGAATGAGAGCGCGAAGCTAAAGTATGTCGGGCTCCCGGGGCCTGGAGATCTTCGTGCGCTG
FLD0341	FTO_target_site	305446	811	802	9	GCAGCATGAAGCGCACCCCGACTGCCGAGGAATGAGAGCGCGAAGCTAAGGTATGTCGGGCTCCCGGGGCCTGGAGATCTTCGTGCGCTG
FLD0341	FTO_PAM_site	305446	2629	2583	46	GCAGCATGAAGCGCACCCCGACTGCCGAGGAACGAGAGCGCGAAGCTAAAGTATGTCGGGCTCCCGGGGCCTGGAGATCTTCGTGCGCTG
FLD0342	FTO_WT	257274	15042	14812	230	GCAGCATGAAGCGCACCCCGACTGCCGAGGAACGAGAGCGCGAAGCTAAGGTATGTCGGGCTCCCGGGGCCTGGAGATCTTCGTGCGCTG
FLD0342	FTO_2_sites	257274	3073	3035	38	GCAGCATGAAGCGCACCCCGACTGCCGAGGAATGAGAGCGCGAAGCTAAAGTATGTCGGGCTCCCGGGGCCTGGAGATCTTCGTGCGCTG
FLD0342	FTO_target_site	257274	1719	1704	15	GCAGCATGAAGCGCACCCCGACTGCCGAGGAATGAGAGCGCGAAGCTAAGGTATGTCGGGCTCCCGGGGCCTGGAGATCTTCGTGCGCTG
FLD0342	FTO_PAM_site	257274	4699	4621	78	GCAGCATGAAGCGCACCCCGACTGCCGAGGAACGAGAGCGCGAAGCTAAAGTATGTCGGGCTCCCGGGGCCTGGAGATCTTCGTGCGCTG
FLD0343	FTO_WT	335712	41463	40796	667	GCAGCATGAAGCGCACCCCGACTGCCGAGGAACGAGAGCGCGAAGCTAAGGTATGTCGGGCTCCCGGGGCCTGGAGATCTTCGTGCGCTG
FLD0343	FTO_2_sites	335712	4728	4658	70	GCAGCATGAAGCGCACCCCGACTGCCGAGGAATGAGAGCGCGAAGCTAAAGTATGTCGGGCTCCCGGGGCCTGGAGATCTTCGTGCGCTG
FLD0343	FTO_target_site	335712	2117	2094	23	GCAGCATGAAGCGCACCCCGACTGCCGAGGAATGAGAGCGCGAAGCTAAGGTATGTCGGGCTCCCGGGGCCTGGAGATCTTCGTGCGCTG
FLD0343	FTO_PAM_site	335712	7090	6991	99	GCAGCATGAAGCGCACCCCGACTGCCGAGGAACGAGAGCGCGAAGCTAAAGTATGTCGGGCTCCCGGGGCCTGGAGATCTTCGTGCGCTG
FLD0344	FTO_WT	30960	3385	3342	43	GCAGCATGAAGCGCACCCCGACTGCCGAGGAACGAGAGCGCGAAGCTAAGGTATGTCGGGCTCCCGGGGCCTGGAGATCTTCGTGCGCTG
FLD0344	FTO_target_site	30960	2	2	0	GCAGCATGAAGCGCACCCCGACTGCCGAGGAATGAGAGCGCGAAGCTAAGGTATGTCGGGCTCCCGGGGCCTGGAGATCTTCGTGCGCTG
FLD0344	FTO_PAM_site	30960	2	2	0	GCAGCATGAAGCGCACCCCGACTGCCGAGGAACGAGAGCGCGAAGCTAAAGTATGTCGGGCTCCCGGGGCCTGGAGATCTTCGTGCGCTG
FLD0353	FTO_WT	461942	75524	74340	1184	GCAGCATGAAGCGCACCCCGACTGCCGAGGAACGAGAGCGCGAAGCTAAGGTATGTCGGGCTCCCGGGGCCTGGAGATCTTCGTGCGCTG
FLD0353	FTO_2_sites	461942	2821	2782	39	GCAGCATGAAGCGCACCCCGACTGCCGAGGAATGAGAGCGCGAAGCTAAAGTATGTCGGGCTCCCGGGGCCTGGAGATCTTCGTGCGCTG
FLD0353	FTO_target_site	461942	1770	1749	21	GCAGCATGAAGCGCACCCCGACTGCCGAGGAATGAGAGCGCGAAGCTAAGGTATGTCGGGCTCCCGGGGCCTGGAGATCTTCGTGCGCTG
FLD0353	FTO_PAM_site	461942	5793	5707	86	GCAGCATGAAGCGCACCCCGACTGCCGAGGAACGAGAGCGCGAAGCTAAAGTATGTCGGGCTCCCGGGGCCTGGAGATCTTCGTGCGCTG
FLD0354	FTO_WT	411592	38782	38207	575	GCAGCATGAAGCGCACCCCGACTGCCGAGGAACGAGAGCGCGAAGCTAAGGTATGTCGGGCTCCCGGGGCCTGGAGATCTTCGTGCGCTG
FLD0354	FTO_2_sites	411592	8221	8127	94	GCAGCATGAAGCGCACCCCGACTGCCGAGGAATGAGAGCGCGAAGCTAAAGTATGTCGGGCTCCCGGGGCCTGGAGATCTTCGTGCGCTG
FLD0354	FTO_target_site	411592	4691	4642	49	GCAGCATGAAGCGCACCCCGACTGCCGAGGAATGAGAGCGCGAAGCTAAGGTATGTCGGGCTCCCGGGGCCTGGAGATCTTCGTGCGCTG
FLD0354	FTO_PAM_site	411592	15206	14999	207	GCAGCATGAAGCGCACCCCGACTGCCGAGGAACGAGAGCGCGAAGCTAAAGTATGTCGGGCTCCCGGGGCCTGGAGATCTTCGTGCGCTG
FLD0355	FTO_WT	256224	40290	39687	603	GCAGCATGAAGCGCACCCCGACTGCCGAGGAACGAGAGCGCGAAGCTAAGGTATGTCGGGCTCCCGGGGCCTGGAGATCTTCGTGCGCTG
FLD0355	FTO_2_sites	256224	4346	4299	47	GCAGCATGAAGCGCACCCCGACTGCCGAGGAATGAGAGCGCGAAGCTAAAGTATGTCGGGCTCCCGGGGCCTGGAGATCTTCGTGCGCTG
FLD0355	FTO_target_site	256224	2282	2246	36	GCAGCATGAAGCGCACCCCGACTGCCGAGGAATGAGAGCGCGAAGCTAAGGTATGTCGGGCTCCCGGGGCCTGGAGATCTTCGTGCGCTG
FLD0355	FTO_PAM_site	256224	7326	7221	105	GCAGCATGAAGCGCACCCCGACTGCCGAGGAACGAGAGCGCGAAGCTAAAGTATGTCGGGCTCCCGGGGCCTGGAGATCTTCGTGCGCTG
FLD0356	FTO_WT	316648	91262	89886	1376	GCAGCATGAAGCGCACCCCGACTGCCGAGGAACGAGAGCGCGAAGCTAAGGTATGTCGGGCTCCCGGGGCCTGGAGATCTTCGTGCGCTG
FLD0356	FTO_2_sites	316648	3	3	0	GCAGCATGAAGCGCACCCCGACTGCCGAGGAATGAGAGCGCGAAGCTAAAGTATGTCGGGCTCCCGGGGCCTGGAGATCTTCGTGCGCTG
FLD0356	FTO_target_site	316648	73	71	2	GCAGCATGAAGCGCACCCCGACTGCCGAGGAATGAGAGCGCGAAGCTAAGGTATGTCGGGCTCCCGGGGCCTGGAGATCTTCGTGCGCTG
FLD0356	FTO_PAM_site	316648	48	44	4	GCAGCATGAAGCGCACCCCGACTGCCGAGGAACGAGAGCGCGAAGCTAAAGTATGTCGGGCTCCCGGGGCCTGGAGATCTTCGTGCGCTG

### Sheet: KoIN Study 1
Group	sample_id	target_id	total_reads	target_reads	target_filtered_reads	HDR efficiency %
FTO ssODN20	FLD0289	FTO_WT	153698	16681	15895	86.7536
FTO ssODN20	FLD0289	FTO_2_sites	153698	1068	1018	5.55616
FTO ssODN20	FLD0289	FTO_target_site	153698	194	187	1.02063
FTO ssODN20	FLD0289	FTO_PAM_site	153698	1278	1222	6.66958
FTO ssODN50	FLD0290	FTO_WT	148924	12729	12130	63.0785
FTO ssODN50	FLD0290	FTO_2_sites	148924	2388	2294	11.9293
FTO ssODN50	FLD0290	FTO_target_site	148924	904	876	4.55538
FTO ssODN50	FLD0290	FTO_PAM_site	148924	4136	3930	20.4368
FTO ssODN125	FLD0291	FTO_WT	215642	24994	23917	48.1276
FTO ssODN125	FLD0291	FTO_2_sites	215642	9705	9340	18.7946
FTO ssODN125	FLD0291	FTO_target_site	215642	2880	2784	5.60217
FTO ssODN125	FLD0291	FTO_PAM_site	215642	14211	13654	27.4756
FTO ssODN312.5	FLD0292	FTO_WT	221218	26175	25092	61.2373
FTO ssODN312.5	FLD0292	FTO_2_sites	221218	5517	5325	12.9957
FTO ssODN312.5	FLD0292	FTO_target_site	221218	2060	1966	4.79805
FTO ssODN312.5	FLD0292	FTO_PAM_site	221218	8977	8592	20.9689
FTO bio-ssODN20,strep1	FLD0293	FTO_WT	286852	218578	209345	99.8798
FTO bio-ssODN20,strep1	FLD0293	FTO_2_sites	286852	47	46	0.0219469
FTO bio-ssODN20,strep1	FLD0293	FTO_target_site	286852	91	86	0.0410311
FTO bio-ssODN20,strep1	FLD0293	FTO_PAM_site	286852	126	120	0.0572527
FTO bio-ssODN50,strep1	FLD0294	FTO_WT	251320	184181	176287	99.7736
FTO bio-ssODN50,strep1	FLD0294	FTO_2_sites	251320	96	92	0.0520695
FTO bio-ssODN50,strep1	FLD0294	FTO_target_site	251320	139	133	0.0752744
FTO bio-ssODN50,strep1	FLD0294	FTO_PAM_site	251320	182	175	0.0990452
FTO bio-ssODN125,strep1	FLD0295	FTO_WT	282948	205509	196744	99.5618
FTO bio-ssODN125,strep1	FLD0295	FTO_2_sites	282948	199	187	0.0946308
FTO bio-ssODN125,strep1	FLD0295	FTO_target_site	282948	253	245	0.123982
FTO bio-ssODN125,strep1	FLD0295	FTO_PAM_site	282948	452	434	0.219625
FTO bio-ssODN312.5,strep1	FLD0296	FTO_WT	247646	182416	174665	99.4902
FTO bio-ssODN312.5,strep1	FLD0296	FTO_2_sites	247646	270	254	0.14468
FTO bio-ssODN312.5,strep1	FLD0296	FTO_target_site	247646	152	146	0.0831625
FTO bio-ssODN312.5,strep1	FLD0296	FTO_PAM_site	247646	517	495	0.281955
FTO bio-ssODN20,strep2	FLD0297	FTO_WT	305780	236528	226642	99.8238
FTO bio-ssODN20,strep2	FLD0297	FTO_2_sites	305780	92	89	0.0391998
FTO bio-ssODN20,strep2	FLD0297	FTO_target_site	305780	165	157	0.0691502
FTO bio-ssODN20,strep2	FLD0297	FTO_PAM_site	305780	161	154	0.0678289
FTO bio-ssODN50,strep2	FLD0298	FTO_WT	222386	172537	165037	99.7685
FTO bio-ssODN50,strep2	FLD0298	FTO_2_sites	222386	119	118	0.0713336
FTO bio-ssODN50,strep2	FLD0298	FTO_target_site	222386	104	100	0.0604522
FTO bio-ssODN50,strep2	FLD0298	FTO_PAM_site	222386	172	165	0.0997461
FTO bio-ssODN125,strep2	FLD0299	FTO_WT	257314	197161	188355	99.5607
FTO bio-ssODN125,strep2	FLD0299	FTO_2_sites	257314	309	300	0.158574
FTO bio-ssODN125,strep2	FLD0299	FTO_target_site	257314	155	151	0.0798156
FTO bio-ssODN125,strep2	FLD0299	FTO_PAM_site	257314	404	380	0.200861
FTO bio-ssODN312.5,strep2	FLD0300	FTO_WT	340560	264435	252818	99.1894
FTO bio-ssODN312.5,strep2	FLD0300	FTO_2_sites	340560	673	646	0.253449
FTO bio-ssODN312.5,strep2	FLD0300	FTO_target_site	340560	424	407	0.15968
FTO bio-ssODN312.5,strep2	FLD0300	FTO_PAM_site	340560	1057	1013	0.397436
FTO ssODN20	FLD0301	FTO_WT	271446	50564	48347	93.9945
FTO ssODN20	FLD0301	FTO_2_sites	271446	963	928	1.80418
FTO ssODN20	FLD0301	FTO_target_site	271446	211	202	0.392721
FTO ssODN20	FLD0301	FTO_PAM_site	271446	2047	1959	3.80862
FTO ssODN50	FLD0302	FTO_WT	311468	65836	63094	89.0932
FTO ssODN50	FLD0302	FTO_2_sites	311468	1859	1773	2.5036
FTO ssODN50	FLD0302	FTO_target_site	311468	1015	976	1.37818
FTO ssODN50	FLD0302	FTO_PAM_site	311468	5209	4975	7.02505
FTO ssODN125	FLD0303	FTO_WT	259608	35641	34111	60.9506
FTO ssODN125	FLD0303	FTO_2_sites	259608	6608	6369	11.3803
FTO ssODN125	FLD0303	FTO_target_site	259608	2290	2209	3.94711
FTO ssODN125	FLD0303	FTO_PAM_site	259608	13894	13276	23.722
FTO ssODN312.5	FLD0304	FTO_WT	239604	40454	38702	72.1864
FTO ssODN312.5	FLD0304	FTO_2_sites	239604	5029	4859	9.06293
FTO ssODN312.5	FLD0304	FTO_target_site	239604	2194	2115	3.94487
FTO ssODN312.5	FLD0304	FTO_PAM_site	239604	8325	7938	14.8058
FTO bio-ssODN20,strep1	FLD0305	FTO_WT	278424	206187	197263	99.8456
FTO bio-ssODN20,strep1	FLD0305	FTO_2_sites	278424	18	17	0.00860463
FTO bio-ssODN20,strep1	FLD0305	FTO_target_site	278424	107	102	0.0516278
FTO bio-ssODN20,strep1	FLD0305	FTO_PAM_site	278424	198	186	0.0941448
FTO bio-ssODN50,strep1	FLD0306	FTO_WT	330016	252179	241760	99.7936
FTO bio-ssODN50,strep1	FLD0306	FTO_2_sites	330016	50	50	0.020639
FTO bio-ssODN50,strep1	FLD0306	FTO_target_site	330016	120	118	0.048708
FTO bio-ssODN50,strep1	FLD0306	FTO_PAM_site	330016	358	332	0.137043
FTO bio-ssODN125,strep1	FLD0307	FTO_WT	279618	210720	201673	99.7813
FTO bio-ssODN125,strep1	FLD0307	FTO_2_sites	279618	119	115	0.0568983
FTO bio-ssODN125,strep1	FLD0307	FTO_target_site	279618	132	124	0.0613512
FTO bio-ssODN125,strep1	FLD0307	FTO_PAM_site	279618	211	203	0.100438
FTO bio-ssODN312.5,strep1	FLD0308	FTO_WT	298376	225598	216283	99.762
FTO bio-ssODN312.5,strep1	FLD0308	FTO_2_sites	298376	104	102	0.0470482
FTO bio-ssODN312.5,strep1	FLD0308	FTO_target_site	298376	224	213	0.0982477
FTO bio-ssODN312.5,strep1	FLD0308	FTO_PAM_site	298376	212	201	0.0927126
FTO bio-ssODN20,strep2	FLD0309	FTO_WT	277510	201326	192504	99.8522
FTO bio-ssODN20,strep2	FLD0309	FTO_2_sites	277510	59	56	0.0290473
FTO bio-ssODN20,strep2	FLD0309	FTO_target_site	277510	106	102	0.0529076
FTO bio-ssODN20,strep2	FLD0309	FTO_PAM_site	277510	133	127	0.0658751
FTO bio-ssODN50,strep2	FLD0310	FTO_WT	266434	138803	132831	99.8136
FTO bio-ssODN50,strep2	FLD0310	FTO_2_sites	266434	60	57	0.0428317
FTO bio-ssODN50,strep2	FLD0310	FTO_target_site	266434	91	89	0.0668776
FTO bio-ssODN50,strep2	FLD0310	FTO_PAM_site	266434	105	102	0.0766462
FTO bio-ssODN125,strep2	FLD0311	FTO_WT	316658	245236	234487	99.693
FTO bio-ssODN125,strep2	FLD0311	FTO_2_sites	316658	219	213	0.0905578
FTO bio-ssODN125,strep2	FLD0311	FTO_target_site	316658	157	153	0.0650485
FTO bio-ssODN125,strep2	FLD0311	FTO_PAM_site	316658	378	356	0.151355
FTO bio-ssODN312.5,strep2	FLD0312	FTO_WT	310036	236257	226002	98.6198
FTO bio-ssODN312.5,strep2	FLD0312	FTO_2_sites	310036	1767	1709	0.745751
FTO bio-ssODN312.5,strep2	FLD0312	FTO_target_site	310036	420	412	0.179783
FTO bio-ssODN312.5,strep2	FLD0312	FTO_PAM_site	310036	1096	1042	0.454694
FTO ssODN20	FLD0313	FTO_WT	138994	17659	16877	95.087
FTO ssODN20	FLD0313	FTO_2_sites	138994	488	471	2.65367
FTO ssODN20	FLD0313	FTO_target_site	138994	127	120	0.676094
FTO ssODN20	FLD0313	FTO_PAM_site	138994	297	281	1.58319
FTO ssODN50	FLD0314	FTO_WT	298008	77842	74449	93.2046
FTO ssODN50	FLD0314	FTO_2_sites	298008	1231	1187	1.48603
FTO ssODN50	FLD0314	FTO_target_site	298008	976	935	1.17055
FTO ssODN50	FLD0314	FTO_PAM_site	298008	3445	3306	4.13886
FTO ssODN125	FLD0315	FTO_WT	243128	45764	43678	74.0556
FTO ssODN125	FLD0315	FTO_2_sites	243128	4675	4503	7.63479
FTO ssODN125	FLD0315	FTO_target_site	243128	1568	1512	2.56358
FTO ssODN125	FLD0315	FTO_PAM_site	243128	9711	9287	15.746
FTO ssODN312.5	FLD0316	FTO_WT	191426	33975	32546	77.3836
FTO ssODN312.5	FLD0316	FTO_2_sites	191426	2495	2416	5.74445
FTO ssODN312.5	FLD0316	FTO_target_site	191426	1353	1315	3.12663
FTO ssODN312.5	FLD0316	FTO_PAM_site	191426	6019	5781	13.7453
FTO bio-ssODN20,strep1	FLD0317	FTO_WT	295862	223133	213466	99.9059
FTO bio-ssODN20,strep1	FLD0317	FTO_2_sites	295862	15	14	0.00655225
FTO bio-ssODN20,strep1	FLD0317	FTO_target_site	295862	82	76	0.0355694
FTO bio-ssODN20,strep1	FLD0317	FTO_PAM_site	295862	115	111	0.05195
FTO bio-ssODN50,strep1	FLD0318	FTO_WT	319084	242360	232298	99.8753
FTO bio-ssODN50,strep1	FLD0318	FTO_2_sites	319084	45	43	0.0184876
FTO bio-ssODN50,strep1	FLD0318	FTO_target_site	319084	121	114	0.0490137
FTO bio-ssODN50,strep1	FLD0318	FTO_PAM_site	319084	137	133	0.0571827
FTO bio-ssODN125,strep1	FLD0319	FTO_WT	316968	238312	227854	99.7985
FTO bio-ssODN125,strep1	FLD0319	FTO_2_sites	316968	48	48	0.0210237
FTO bio-ssODN125,strep1	FLD0319	FTO_target_site	316968	131	128	0.0560631
FTO bio-ssODN125,strep1	FLD0319	FTO_PAM_site	316968	293	284	0.12439
FTO bio-ssODN312.5,strep1	FLD0320	FTO_WT	410206	313663	300468	99.7984
FTO bio-ssODN312.5,strep1	FLD0320	FTO_2_sites	410206	166	159	0.0528108
FTO bio-ssODN312.5,strep1	FLD0320	FTO_target_site	410206	198	187	0.0621108
FTO bio-ssODN312.5,strep1	FLD0320	FTO_PAM_site	410206	278	261	0.0866894
FTO bio-ssODN20,strep2	FLD0321	FTO_WT	233714	181376	173428	99.875
FTO bio-ssODN20,strep2	FLD0321	FTO_2_sites	233714	34	34	0.0195802
FTO bio-ssODN20,strep2	FLD0321	FTO_target_site	233714	118	113	0.0650753
FTO bio-ssODN20,strep2	FLD0321	FTO_PAM_site	233714	74	70	0.0403121
FTO bio-ssODN50,strep2	FLD0322	FTO_WT	309730	239313	228578	99.8061
FTO bio-ssODN50,strep2	FLD0322	FTO_2_sites	309730	50	48	0.0209587
FTO bio-ssODN50,strep2	FLD0322	FTO_target_site	309730	138	126	0.0550165
FTO bio-ssODN50,strep2	FLD0322	FTO_PAM_site	309730	282	270	0.117893
FTO bio-ssODN125,strep2	FLD0323	FTO_WT	222184	172300	164740	99.7608
FTO bio-ssODN125,strep2	FLD0323	FTO_2_sites	222184	73	71	0.0429951
FTO bio-ssODN125,strep2	FLD0323	FTO_target_site	222184	144	136	0.0823569
FTO bio-ssODN125,strep2	FLD0323	FTO_PAM_site	222184	194	188	0.113846
FTO bio-ssODN312.5,strep2	FLD0324	FTO_WT	130176	51511	49336	99.2816
FTO bio-ssODN312.5,strep2	FLD0324	FTO_2_sites	130176	121	120	0.241483
FTO bio-ssODN312.5,strep2	FLD0324	FTO_target_site	130176	94	93	0.187149
FTO bio-ssODN312.5,strep2	FLD0324	FTO_PAM_site	130176	150	144	0.289779

### Sheet: KoIN Study2
	sample_id	target_id	total_reads	target_reads	target_filtered_reads	HDR efficiency %
FTO50pmol	FLD0193	FTO_WT	257462	42090	41443	86.3
FTO50pmol	FLD0193	FTO_2_sites	257462	2126	2094	4.3605
FTO50pmol	FLD0193	FTO_target_site	257462	1249	1234	2.56966
FTO50pmol	FLD0193	FTO_PAM_site	257462	3302	3251	6.76981
FTO100pmol	FLD0194	FTO_WT	257088	27558	27160	55.8721
FTO100pmol	FLD0194	FTO_2_sites	257088	6746	6671	13.7232
FTO100pmol	FLD0194	FTO_target_site	257088	2988	2955	6.07887
FTO100pmol	FLD0194	FTO_PAM_site	257088	12003	11825	24.3258
FTO200pmol	FLD0195	FTO_WT	240028	32603	32128	67.7649
FTO200pmol	FLD0195	FTO_2_sites	240028	4634	4573	9.64544
FTO200pmol	FLD0195	FTO_target_site	240028	3556	3504	7.39069
FTO200pmol	FLD0195	FTO_PAM_site	240028	7318	7206	15.199
FTO0pmol	FLD0196	FTO_WT	243156	39671	39096	99.9259
FTO0pmol	FLD0196	FTO_2_sites	243156	3	2	0.00511182
FTO0pmol	FLD0196	FTO_target_site	243156	16	15	0.0383387
FTO0pmol	FLD0196	FTO_PAM_site	243156	12	12	0.0306709
FTO50pmol	FLD0205	FTO_WT	186426	36131	35625	87.0878
FTO50pmol	FLD0205	FTO_2_sites	186426	1821	1795	4.388
FTO50pmol	FLD0205	FTO_target_site	186426	976	964	2.35656
FTO50pmol	FLD0205	FTO_PAM_site	186426	2549	2523	6.16765
FTO100pmol	FLD0206	FTO_WT	238566	28326	27906	61.9789
FTO100pmol	FLD0206	FTO_2_sites	238566	6059	6003	13.3326
FTO100pmol	FLD0206	FTO_target_site	238566	2499	2466	5.47696
FTO100pmol	FLD0206	FTO_PAM_site	238566	8791	8650	19.2115
FTO200pmol	FLD0207	FTO_WT	297866	48083	47463	74.7508
FTO200pmol	FLD0207	FTO_2_sites	297866	5268	5205	8.1975
FTO200pmol	FLD0207	FTO_target_site	297866	2629	2597	4.09009
FTO200pmol	FLD0207	FTO_PAM_site	297866	8344	8230	12.9617
FTO0pmol	FLD0208	FTO_WT	191398	60046	59197	99.9122
FTO0pmol	FLD0208	FTO_2_sites	191398	2	2	0.00337558
FTO0pmol	FLD0208	FTO_target_site	191398	24	24	0.040507
FTO0pmol	FLD0208	FTO_PAM_site	191398	26	26	0.0438826
FTO50pmol	FLD0217	FTO_WT	295286	59379	58511	89.3284
FTO50pmol	FLD0217	FTO_2_sites	295286	2496	2465	3.7633
FTO50pmol	FLD0217	FTO_target_site	295286	1146	1136	1.73432
FTO50pmol	FLD0217	FTO_PAM_site	295286	3441	3389	5.17397
FTO100pmol	FLD0218	FTO_WT	236072	23783	23457	62.1295
FTO100pmol	FLD0218	FTO_2_sites	236072	4827	4758	12.6023
FTO100pmol	FLD0218	FTO_target_site	236072	2288	2265	5.99921
FTO100pmol	FLD0218	FTO_PAM_site	236072	7385	7275	19.269
FTO200pmol	FLD0219	FTO_WT	194858	40422	39886	78.9837
FTO200pmol	FLD0219	FTO_2_sites	194858	2791	2755	5.45555
FTO200pmol	FLD0219	FTO_target_site	194858	2152	2121	4.20008
FTO200pmol	FLD0219	FTO_PAM_site	194858	5830	5737	11.3606
FTO0pmol	FLD0220	FTO_WT	186828	69877	68967	99.9232
FTO0pmol	FLD0220	FTO_2_sites	186828	2	2	0.00289771
FTO0pmol	FLD0220	FTO_target_site	186828	21	21	0.030426
FTO0pmol	FLD0220	FTO_PAM_site	186828	32	30	0.0434657
FTO50pmol	FLD0329	FTO_WT	369124	48764	48061	85.3598
FTO50pmol	FLD0329	FTO_2_sites	369124	2625	2599	4.61601
FTO50pmol	FLD0329	FTO_target_site	369124	1649	1631	2.89677
FTO50pmol	FLD0329	FTO_PAM_site	369124	4084	4013	7.12738
FTO100pmol	FLD0330	FTO_WT	327726	24008	23652	57.7794
FTO100pmol	FLD0330	FTO_2_sites	327726	5541	5466	13.3529
FTO100pmol	FLD0330	FTO_target_site	327726	2577	2541	6.2074
FTO100pmol	FLD0330	FTO_PAM_site	327726	9418	9276	22.6603
FTO200pmol	FLD0331	FTO_WT	243752	19672	19395	60.1209
FTO200pmol	FLD0331	FTO_2_sites	243752	4380	4334	13.4346
FTO200pmol	FLD0331	FTO_target_site	243752	2207	2181	6.76069
FTO200pmol	FLD0331	FTO_PAM_site	243752	6457	6350	19.6838
FTO0pmol	FLD0332	FTO_WT	356898	68207	67253	63.7995
FTO0pmol	FLD0332	FTO_target_site	356898	40	39	0.0369973
FTO0pmol	FLD0332	FTO_PAM_site	356898	40	36	0.0341514
FTO50pmol	FLD0341	FTO_WT	305446	38668	38085	36.1293
FTO50pmol	FLD0341	FTO_2_sites	305446	1355	1343	6.87308
FTO50pmol	FLD0341	FTO_target_site	305446	811	802	4.1044
FTO50pmol	FLD0341	FTO_PAM_site	305446	2629	2583	13.219
FTO100pmol	FLD0342	FTO_WT	257274	15042	14812	75.8035
FTO100pmol	FLD0342	FTO_2_sites	257274	3073	3035	6.05112
FTO100pmol	FLD0342	FTO_target_site	257274	1719	1704	3.3974
FTO100pmol	FLD0342	FTO_PAM_site	257274	4699	4621	9.21325
FTO200pmol	FLD0343	FTO_WT	335712	41463	40796	81.3382
FTO200pmol	FLD0343	FTO_2_sites	335712	4728	4658	27.2637
FTO200pmol	FLD0343	FTO_target_site	335712	2117	2094	12.2564
FTO200pmol	FLD0343	FTO_PAM_site	335712	7090	6991	40.9189
FTO0pmol	FLD0344	FTO_WT	30960	3385	3342	19.561
FTO0pmol	FLD0344	FTO_target_site	30960	2	2	0.00259316
FTO0pmol	FLD0344	FTO_PAM_site	30960	2	2	0.00259316
FTO50pmol	FLD0353	FTO_WT	461942	75524	74340	96.3877
FTO50pmol	FLD0353	FTO_2_sites	461942	2821	2782	3.60708
FTO50pmol	FLD0353	FTO_target_site	461942	1770	1749	3.25153
FTO50pmol	FLD0353	FTO_PAM_site	461942	5793	5707	10.6098
FTO100pmol	FLD0354	FTO_WT	411592	38782	38207	71.0299
FTO100pmol	FLD0354	FTO_2_sites	411592	8221	8127	15.1088
FTO100pmol	FLD0354	FTO_target_site	411592	4691	4642	7.29564
FTO100pmol	FLD0354	FTO_PAM_site	411592	15206	14999	23.5733
FTO200pmol	FLD0355	FTO_WT	256224	40290	39687	62.3745
FTO200pmol	FLD0355	FTO_2_sites	256224	4346	4299	6.75657
FTO200pmol	FLD0355	FTO_target_site	256224	2282	2246	2.26056
FTO200pmol	FLD0355	FTO_PAM_site	256224	7326	7221	7.2678
FTO0pmol	FLD0356	FTO_WT	316648	91262	89886	90.4686
FTO0pmol	FLD0356	FTO_2_sites	316648	3	3	0.00301945
FTO0pmol	FLD0356	FTO_target_site	316648	73	71	61.7391
FTO0pmol	FLD0356	FTO_PAM_site	316648	48	44	38.2609
